# Dual ATPase-activated DNA hemimethylation and cleavage by the MANTIS defence system

**DOI:** 10.64898/2026.09.23.753747

**Authors:** Steven J. Shaw, Sam C. Went, Aleksei Agapov, Joseph Westley, Anna Olina, Shirley Graham, Charlotte E. Chong, MultiDefence Consortium, Kate S. Baker, Malcolm F. White, Stineke van Houte, Edze R. Westra, Tim R. Blower, Mark D. Szczelkun

## Abstract

Bacterial defence systems are diverse and form major barriers to horizontal gene transfer and bacteriophage (phage) infection. Though restriction-modification systems were the first such defences discovered and remain the most widespread, the basis of self/non-self discrimination in many newly identified methylation-based systems remains unclear. Here, we define the mechanism of a widely distributed BREX-related defence family, previously termed Gao_RL, which we rename MANTIS (Methyltransferase, ATPases and Nuclease Targeting Inverted-repeat Sequences). Using phage infection and plasmid transformation assays in *Pseudomonas aeruginosa*, biochemical reconstitution, and structural biology, we show that MANTIS establishes self-identity through adenine hemimethylation of short asymmetric DNA sequences. Unexpectedly, a AAA+ ATPase (MtsA) and a co-regulator (MtsB) are both required to recruit and activate the methyltransferase MtsC, revealing a previously unknown ATP-dependent mode of epigenetic modification. DNA recognition by the MtsABC complex then triggers restriction by a dimeric helicase-nuclease effector (MtsD), with activity dependent on target-site architecture: inverted pairs of unmodified sites support robust restriction, whereas direct repeats or single sites are restricted less efficiently. Consistent with this model, virulent phages show strand-biased depletion of MANTIS target sites, indicating evolutionary pressure to evade restriction. Together, these findings reveal how dual ATPases couple self-modification to non-self restriction and provide a framework for understanding the expanding landscape of methylation-based defence systems.

**Graphical Abstract:** 
