## Supplementary Data File 1 for "Dual ATPase-activated DNA hemimethylation and cleavage by the MANTIS defence system"

### Sheet: Pae Type I
M.Pae0010ORF13915P	CCCANNNNNNTCG	Sites	Sequence	Count	Palindromic_Status
M.Pae0010ORF1580P	ATGNNNNNNCCTC	1	CACNNNNNNNRTGT	111	Non-palindromic
M.Pae0010ORF31990P	CACNNNNNNNRTGT	2	GGCANNNNNGTC	101	Non-palindromic
M.Pae0032ORF1580P	ATGNNNNNNCCTC	3	GATCNNNNNNGTC	60	Non-palindromic
M.Pae005ORF6101P	CACNNNNNNNRTGT	4	CYYANNNNNNCTTC	59	Non-palindromic
M.Pae006ORF22955P	CACNNNNNNNRTGT	5	GATNNNNNNNRTGGC	54	Non-palindromic
M.Pae006ORF23205P	CYYANNNNNNCTTC	6	ATGNNNNNNCCTC	38	Non-palindromic
M.Pae007ORF13135P	GAAGNNNNNTGA	7	ATGNNNNNNNTCYC	37	Non-palindromic
M.Pae007ORF2105P	GGYANNNNNNRTGT	8	CYYANNNNNNCTGC	35	Non-palindromic
M.Pae007ORF24555P	GTGANNNNNNTGG	9	TCCANNNNNNCGT	35	Non-palindromic
M.Pae007ORF795P	ATGNNNNNNNTCYC	10	GTANNNNNNGTCY	31	Non-palindromic
M.Pae008ORF26715P	GGCANNNNNGTC	11	AGANNNNNNNNTCAA	31	Non-palindromic
M.Pae009ORF2801P	CACNNNNNNNRTGT	12	GAAGNNNNNTGA	30	Non-palindromic
M.Pae0110I	TCCANNNNNNCGT	13	CCCANNNNNNTCG	30	Non-palindromic
M.Pae0110II	CACNNNNNNNRTGT	14	TRGANNNNNNTGC	24	Non-palindromic
M.Pae0110III	CAGNNNNNNCTCG	15	CAGNNNNNNCTCG	21	Non-palindromic
M.Pae0111I	CACNNNNNNNRTGT	16	CCCANNNNNCTG	18	Non-palindromic
M.Pae0111II	CAGNNNNNNCTCG	17	GTGANNNNNNTGG	16	Non-palindromic
M.Pae0111III	TCCANNNNNNCGT	18	GGYANNNNNNRTGT	15	Non-palindromic
M.Pae0118ORF25025P	GATNNNNNNNRTGGC	19	TCABNNNNNNNTCCA	12	Non-palindromic
M.Pae013ORF25395P	GGCANNNNNGTC	20	AAGNNNNNNCTGG	12	Non-palindromic
M.Pae0159ORF32500P	CACNNNNNNNRTGT	21	CGCANNNNNNTCC	10	Non-palindromic
M.Pae0159ORF470P	AGANNNNNNNNTCAA	22	GAACNNNNNGAT	9	Non-palindromic
M.Pae0170ORF28890P	GGCANNNNNGTC	23	RCCANNNNNNNTGAR	9	Non-palindromic
M.Pae0170ORF410P	GATNNNNNNNRTGGC	24	GAAYNNNNNNTCTT	8	Non-palindromic
M.Pae01HORF14100P	GATCNNNNNNGTC	25	AGGNNNNNTTCA	5	Non-palindromic
M.Pae01ORF28575P	GGCANNNNNGTC	26	ACGNNNNNRTGT	4	Non-palindromic
M.Pae01UWORF11470P	GATCNNNNNNGTC	27	GCANNNNNNGTAG	3	Non-palindromic
M.Pae0217ORF32545P	CACNNNNNNNRTGT	28	CAGNNNNNCTG	2	Palindromic
M.Pae0217ORF415P	AGANNNNNNNNTCAA	29	CGAANNNNNTGG	1	Non-palindromic
M.Pae0241aORF22660P	CYYANNNNNNCTGC	30	CCCNNNNNGTAG	1	Non-palindromic
M.Pae0241bORF22665P	CYYANNNNNNCTGC	31	GACNNNNNNNGTTY	1	Non-palindromic
M.Pae027ORF28090P	GGCANNNNNGTC	32	GACNNNNNTAG	1	Non-palindromic
M.Pae0340ORF25190P	CCCANNNNNCTG	33	CAGNNNNNNCTG	1	Palindromic
M.Pae0384ORF27950P	GATNNNNNNNRTGGC	34	GAGNNNNNTGG	1	Non-palindromic
M.Pae039ORF30390P	CACNNNNNNNRTGT	35	GTANNNNNNVTAC	1	Non-palindromic
M.Pae039ORF415P	AGANNNNNNNNTCAA	36	AGGNNNNNRTGT	1	Non-palindromic
M.Pae03ORF14135P	GATCNNNNNNGTC	37	TCANNNNNNNNCTTC	1	Non-palindromic
M.Pae044ORF27885P	GATNNNNNNNRTGGC	38	TTGANNNNNNTGC	1	Non-palindromic
M.Pae049ORF13125P	GAAGNNNNNTGA			830
M.Pae049ORF1740P	GGYANNNNNNRTGT
M.Pae049ORF25175P	GTGANNNNNNTGG
M.Pae049ORF430P	ATGNNNNNNNTCYC
M.Pae050ORF28245P	GGCANNNNNGTC
M.Pae05356ORF22455P	CYYANNNNNNCTGC
M.Pae054ORF28145P	GGCANNNNNGTC
M.Pae054ORF410P	GATNNNNNNNRTGGC
M.Pae057ORF1585P	ATGNNNNNNCCTC
M.Pae057ORF31585P	CACNNNNNNNRTGT
M.Pae075ORF27735P	GGCANNNNNGTC
M.Pae075ORF410P	GATNNNNNNNRTGGC
M.Pae094ORF28330P	GGCANNNNNGTC
M.Pae094ORF410P	GATNNNNNNNRTGGC
M.Pae098ORF1515P	ATGNNNNNNCCTC
M.Pae1005ORF34375P	GTANNNNNNGTCY
M.Pae10332I	AGGNNNNNTTCA
M.Pae105ORF6185P	GTANNNNNNGTCY
M.Pae10662I	GGYANNNNNNRTGT
M.Pae10662II	GTGANNNNNNTGG
M.Pae10727I	CCCANNNNNCTG
M.Pae10731I	GACNNNNNNNGTTY
M.Pae10782I	CACNNNNNNNRTGT
M.Pae10782II	TCCANNNNNNCGT
M.Pae107ORF25225P	GGCANNNNNGTC
M.Pae10839I	RCCANNNNNNNTGAR
M.Pae10839II	TRGANNNNNNTGC
M.Pae109ORF3258P	CCCANNNNNNTCG
M.Pae1104ORF2190P	CACNNNNNNNRTGT
M.Pae1104ORF415P	AGANNNNNNNNTCAA
M.Pae1107ORF31210P	CACNNNNNNNRTGT
M.Pae1107ORF415P	AGANNNNNNNNTCAA
M.Pae1129ORF28150P	GGCANNNNNGTC
M.Pae1129ORF410P	GATNNNNNNNRTGGC
M.Pae1135ORF17150P	GATCNNNNNNGTC
M.Pae113ORFAP	AGGNNNNNTTCA
M.Pae114113ORF14140P	GATCNNNNNNGTC
M.Pae11446I	AAGNNNNNNCTGG
M.Pae11452I	CGAANNNNNTGG
M.Pae1161ORF11725P	GATCNNNNNNGTC
M.Pae1162ORF1690P	AGANNNNNNNNTCAA
M.Pae1162ORF34285P	CACNNNNNNNRTGT
M.Pae118ORFBP	TCCANNNNNNCGT
M.Pae118ORFFP	CACNNNNNNNRTGT
M.Pae1197ORF21690P	GAAYNNNNNNTCTT
M.Pae11lORF23760P	CYYANNNNNNCTTC
M.Pae11ORF11780P	CCCANNNNNNTCG
M.Pae122ORF28370P	GGCANNNNNGTC
M.Pae122ORF410P	GATNNNNNNNRTGGC
M.Pae12305ORF31255P	CACNNNNNNNRTGT
M.Pae12305ORF415P	AGANNNNNNNNTCAA
M.Pae12447I	GAGNNNNNTGG
M.Pae124ORF31680P	CACNNNNNNNRTGT
M.Pae1256ORF25665P	GGCANNNNNGTC
M.Pae1267ORF415P	AGANNNNNNNNTCAA
M.Pae127ORF32475P	CACNNNNNNNRTGT
M.Pae1281ORF15315P	CGCANNNNNNTCC
M.Pae1281ORF17425P	CGCANNNNNNTCC
M.Pae12903I	CYYANNNNNNCTTC
M.Pae12934I	CYYANNNNNNCTTC
M.Pae12951I	GTANNNNNNGTCY
M.Pae129ORF24830P	TCCANNNNNNCGT
M.Pae129ORF27755P	CACNNNNNNNRTGT
M.Pae132ORF3380P	TCCANNNNNNCGT
M.Pae13378I	GACNNNNNTAG
M.Pae1337ORF795P	AGANNNNNNNNTCAA
M.Pae13437II	TCCANNNNNNCGT
M.Pae13437III	ATGNNNNNNNTCYC
M.Pae13437IV	CACNNNNNNNRTGT
M.Pae13618II	TRGANNNNNNTGC
M.Pae13620I	GTANNNNNNGTCY
M.Pae13621I	AAGNNNNNNCTGG
M.Pae13715I	CGCANNNNNNTCC
M.Pae13715II	CAGNNNNNNCTG
M.Pae13716I	ATGNNNNNNCCTC
M.Pae13716II	CACNNNNNNNRTGT
M.Pae13716III	CCCANNNNNNTCG
M.Pae13717II	CACNNNNNNNRTGT
M.Pae13719II	ATGNNNNNNNTCYC
M.Pae13719III	TCCANNNNNNCGT
M.Pae1380I	CYYANNNNNNCTTC
M.Pae1381ORF415P	AGANNNNNNNNTCAA
M.Pae13856ORFEP	CCCANNNNNCTG
M.Pae138ORF1510P	ATGNNNNNNCCTC
M.Pae138ORF32620P	CACNNNNNNNRTGT
M.Pae13921I	CAGNNNNNCTG
M.Pae13936ORF22690P	GCANNNNNNGTAG
M.Pae13936ORF30205P	CACNNNNNNNRTGT
M.Pae14130ORF100P	TCCANNNNNNCGT
M.Pae14130ORF30360P	CAGNNNNNNCTCG
M.Pae14130ORF360P	CACNNNNNNNRTGT
M.Pae1424ORF415P	AGANNNNNNNNTCAA
M.Pae144ORF410P	GATNNNNNNNRTGGC
M.Pae144ORF4675P	GGCANNNNNGTC
M.Pae1458ORF18795P	GAAGNNNNNTGA
M.Pae1458ORF29670P	GGYANNNNNNRTGT
M.Pae1458ORF435P	ATGNNNNNNNTCYC
M.Pae1458ORF6770P	GTGANNNNNNTGG
M.Pae145ORF1345P	TCABNNNNNNNTCCA
M.Pae145ORF27440P	CACNNNNNNNRTGT
M.Pae14651ORF25080P	CYYANNNNNNCTTC
M.Pae146ORF25055P	GTANNNNNNGTCY
M.Pae1506ORF30780P	CACNNNNNNNRTGT
M.Pae1521ORF25620P	GGCANNNNNGTC
M.Pae152962ORF12935P	GAAGNNNNNTGA
M.Pae152962ORF25020P	GATNNNNNNNRTGGC
M.Pae1548ORF20510P	GAAGNNNNNTGA
M.Pae1548ORF31920P	GGYANNNNNNRTGT
M.Pae1548ORF435P	ATGNNNNNNNTCYC
M.Pae1548ORF8480P	GTGANNNNNNTGG
M.Pae154I	GGCANNNNNGTC
M.Pae15561ORF24260P	TCCANNNNNNCGT
M.Pae15561ORF24520P	CACNNNNNNNRTGT
M.Pae155ORF11480P	GATCNNNNNNGTC
M.Pae15783ORF8200P	CYYANNNNNNCTGC
M.Pae157ORF17900P	CYYANNNNNNCTGC
M.Pae158ORF12290P	TRGANNNNNNTGC
M.Pae158ORF30140P	CACNNNNNNNRTGT
M.Pae1609ORF30435P	CACNNNNNNNRTGT
M.Pae1616ORF7155P	GGCANNNNNGTC
M.Pae16222ORF24995P	CCCANNNNNCTG
M.Pae1633ORF32390P	CACNNNNNNNRTGT
M.Pae1633ORF415P	AGANNNNNNNNTCAA
M.Pae1658ORF415P	AGANNNNNNNNTCAA
M.Pae1678ORF32400P	CACNNNNNNNRTGT
M.Pae1678ORF415P	AGANNNNNNNNTCAA
M.Pae1681ORF28735P	CACNNNNNNNRTGT
M.Pae1681ORF3580P	GGCANNNNNGTC
M.Pae168ORF28885P	GGCANNNNNGTC
M.Pae168ORF410P	GATNNNNNNNRTGGC
M.Pae17127ORF1360P	TCABNNNNNNNTCCA
M.Pae171ORFCP	CYYANNNNNNCTTC
M.Pae172ORF28145P	GGCANNNNNGTC
M.Pae172ORF415P	GATNNNNNNNRTGGC
M.Pae17416ORF1065P	CAGNNNNNCTG
M.Pae17416ORF1595P	ATGNNNNNNNTCYC
M.Pae17416ORF3200P	TCCANNNNNNCGT
M.Pae17416ORF3440P	CACNNNNNNNRTGT
M.Pae17932ORF30155P	CAGNNNNNNCTCG
M.Pae17932ORF31935P	CACNNNNNNNRTGT
M.Pae179ORF1850P	TCCANNNNNNCGT
M.Pae179ORF28905P	CACNNNNNNNRTGT
M.Pae17MORF2495P	GTANNNNNNGTCY
M.Pae17PBSORFAP	GATCNNNNNNGTC
M.Pae180ORF1605P	ATGNNNNNNCCTC
M.Pae1840ORF407P	TCCANNNNNNCGT
M.Pae1840ORF5990P	CACNNNNNNNRTGT
M.Pae194ORF32220P	CACNNNNNNNRTGT
M.Pae194ORF415P	AGANNNNNNNNTCAA
M.Pae195326ORF6880P	ATGNNNNNNNTCYC
M.Pae195ORF32140P	CACNNNNNNNRTGT
M.Pae195ORF415P	AGANNNNNNNNTCAA
M.Pae196ORF32185P	CACNNNNNNNRTGT
M.Pae196ORF415P	AGANNNNNNNNTCAA
M.Pae19880ORF14135P	GATCNNNNNNGTC
M.Pae199728ORF11500P	GATCNNNNNNGTC
M.Pae1BIMORF11505P	GATCNNNNNNGTC
M.Pae1CTORFAP	GATCNNNNNNGTC
M.Pae1GORF26240P	CACNNNNNNNRTGT
M.Pae1LORF11490P	GATCNNNNNNGTC
M.Pae1NORF11495P	GATCNNNNNNGTC
M.Pae1Pa1lORF24935P	CYYANNNNNNCTTC
M.Pae1PBSORFAP	GATCNNNNNNGTC
M.Pae200ORF14075P	GATCNNNNNNGTC
M.Pae2017AORFAP	GATCNNNNNNGTC
M.Pae203ORF31065P	CACNNNNNNNRTGT
M.Pae203ORF415P	AGANNNNNNNNTCAA
M.Pae2057ORF7290P	GAACNNNNNGAT
M.Pae205ORF22405P	CYYANNNNNNCTTC
M.Pae209ORFEP	GGCANNNNNGTC
M.Pae2108ORF21580P	CYYANNNNNNCTTC
M.Pae212ORF27700P	GGCANNNNNGTC
M.Pae212ORF410P	GATNNNNNNNRTGGC
M.Pae214ORF30275P	CACNNNNNNNRTGT
M.Pae214ORF30525P	CYYANNNNNNCTTC
M.Pae2158ORF2850P	GAACNNNNNGAT
M.Pae217ORF31940P	CACNNNNNNNRTGT
M.Pae217ORF415P	AGANNNNNNNNTCAA
M.Pae21lORF1460P	GTANNNNNNGTCY
M.Pae21ORF20040P	GAAGNNNNNTGA
M.Pae21ORF31430P	GGYANNNNNNRTGT
M.Pae21ORF430P	ATGNNNNNNNTCYC
M.Pae21ORF8475P	GTGANNNNNNTGG
M.Pae220ORFIP	CYYANNNNNNCTTC
M.Pae22112ORF21365P	GTGANNNNNNTGG
M.Pae22112ORF29885P	ATGNNNNNNNTCYC
M.Pae22112ORF9320P	GAAGNNNNNTGA
M.Pae2216ORF29825P	CACNNNNNNNRTGT
M.Pae2230ORF25935P	CACNNNNNNNRTGT
M.Pae2230ORF30045P	TCCANNNNNNCGT
M.Pae230ORF5032P	CACNNNNNNNRTGT
M.Pae230ORF5649P	TCCANNNNNNCGT
M.Pae2339ORF1625P	GTANNNNNNGTCY
M.Pae24026ORF29980P	CACNNNNNNNRTGT
M.Pae24103ORF12425P	AAGNNNNNNCTGG
M.Pae241ORF22655P	CYYANNNNNNCTGC
M.Pae255ORF7290P	GAACNNNNNGAT
M.Pae270ORFEP	GAAGNNNNNTGA
M.Pae270ORFGP	GGYANNNNNNRTGT
M.Pae270ORFHP	ATGNNNNNNNTCYC
M.Pae270ORFJP	GTGANNNNNNTGG
M.Pae275ORF26080P	ATGNNNNNNNTCYC
M.Pae27853aORF23135P	CYYANNNNNNCTTC
M.Pae27853ORFBP	CYYANNNNNNCTTC
M.Pae279ORF11560P	CCCANNNNNNTCG
M.Pae27ORF15280P	GTANNNNNNGTCY
M.Pae27ORF26455P	TRGANNNNNNTGC
M.Pae28525ORF33135P	CAGNNNNNNCTCG
M.Pae2856ORF1490P	ATGNNNNNNCCTC
M.Pae2857ORF14130P	CCCANNNNNNTCG
M.Pae2857ORF1585P	ATGNNNNNNCCTC
M.Pae2857ORF32095P	CACNNNNNNNRTGT
M.Pae2858ORF1355P	ATGNNNNNNCCTC
M.Pae2858ORF15735P	CCCANNNNNNTCG
M.Pae2866ORF12490P	CCCANNNNNNTCG
M.Pae2866ORF1480P	ATGNNNNNNCCTC
M.Pae2866ORF31670P	CACNNNNNNNRTGT
M.Pae2867ORF12695P	CCCANNNNNNTCG
M.Pae2867ORF1605P	ATGNNNNNNCCTC
M.Pae2867ORF31745P	CACNNNNNNNRTGT
M.Pae2868ORF13025P	CCCANNNNNNTCG
M.Pae2868ORF1545P	ATGNNNNNNCCTC
M.Pae2872ORF21665P	CCCANNNNNNTCG
M.Pae2872ORF32525P	ATGNNNNNNCCTC
M.Pae2875ORF12415P	CCCANNNNNNTCG
M.Pae2875ORF1505P	ATGNNNNNNCCTC
M.Pae2880ORF13200P	CCCANNNNNNTCG
M.Pae2880ORF1575P	ATGNNNNNNCCTC
M.Pae2880ORF32010P	CACNNNNNNNRTGT
M.Pae2881ORF12800P	CCCANNNNNNTCG
M.Pae2881ORF1500P	ATGNNNNNNCCTC
M.Pae28ORF33010P	CAGNNNNNNCTCG
M.Pae2982ORF1645P	CACNNNNNNNRTGT
M.Pae2982ORF20515P	CCCANNNNNNTCG
M.Pae2982ORF33200P	ATGNNNNNNCCTC
M.Pae2CTORFAP	GATCNNNNNNGTC
M.Pae2d1ORF22215P	CYYANNNNNNCTTC
M.Pae2Pa1lORF27340P	GGCANNNNNGTC
M.Pae2PBSORFAP	GATCNNNNNNGTC
M.Pae3125ORF18035P	CACNNNNNNNRTGT
M.Pae3125ORF19695P	CAGNNNNNNCTCG
M.Pae3125ORF20215P	ATGNNNNNNNTCYC
M.Pae325ORF490P	ATGNNNNNNNTCYC
M.Pae336ORF415P	AGANNNNNNNNTCAA
M.Pae337ORF27440P	GGCANNNNNGTC
M.Pae33ORF27490P	GGCANNNNNGTC
M.Pae340I	CYYANNNNNNCTTC
M.Pae340II	GAAYNNNNNNTCTT
M.Pae34ORF25285P	GAAGNNNNNTGA
M.Pae34ORF3970P	GATNNNNNNNRTGGC
M.Pae352ORF4080P	GAACNNNNNGAT
M.Pae353ORF1843P	CCCANNNNNCTG
M.Pae3541ORF12860P	CYYANNNNNNCTGC
M.Pae3541ORF24285P	TRGANNNNNNTGC
M.Pae3554ORF3885P	CAGNNNNNNCTCG
M.Pae3554ORF5430P	CACNNNNNNNRTGT
M.Pae364ORF6020P	ATGNNNNNNNTCYC
M.Pae3796AORF12415P	TRGANNNNNNTGC
M.Pae3796AORF23935P	CYYANNNNNNCTGC
M.Pae383ORF32800P	GAAYNNNNNNTCTT
M.Pae384ORF27945P	GGCANNNNNGTC
M.Pae3860PORF1735P	GATCNNNNNNGTC
M.Pae386ORF17115P	GATCNNNNNNGTC
M.Pae38ORF13150P	GAAGNNNNNTGA
M.Pae38ORF1745P	GGYANNNNNNRTGT
M.Pae38ORF25185P	GTGANNNNNNTGG
M.Pae38ORF435P	ATGNNNNNNNTCYC
M.Pae3ORF13865P	CCCANNNNNNTCG
M.Pae3ORF1570P	ATGNNNNNNCCTC
M.Pae3Pa1lORF10280P	AGGNNNNNTTCA
M.Pae3Pa1lORF11535P	CCCANNNNNNTCG
M.Pae4012ORF28950P	ATGNNNNNNNTCYC
M.Pae4057ORF27980P	GGCANNNNNGTC
M.Pae4057ORF410P	GATNNNNNNNRTGGC
M.Pae406ORF16030P	GATNNNNNNNRTGGC
M.Pae410ORF11095P	CCCANNNNNNTCG
M.Pae41226ORF28465P	CACNNNNNNNRTGT
M.Pae41226ORF28725P	TCCANNNNNNCGT
M.Pae41226ORF30115P	CAGNNNNNNCTCG
M.Pae413ORF1510P	ATGNNNNNNCCTC
M.Pae41501ORF1145P	CYYANNNNNNCTTC
M.Pae4158ORF27685P	GGCANNNNNGTC
M.Pae4158ORF410P	GATNNNNNNNRTGGC
M.Pae416ORF25P	RCCANNNNNNNTGAR
M.Pae426ORF32440P	CACNNNNNNNRTGT
M.Pae426ORF415P	AGANNNNNNNNTCAA
M.Pae430ORF24015P	CCCANNNNNCTG
M.Pae436ORF28095P	GGCANNNNNGTC
M.Pae436ORF410P	GATNNNNNNNRTGGC
M.Pae4371ORF27050P	CACNNNNNNNRTGT
M.Pae4371ORF27310P	TCCANNNNNNCGT
M.Pae4371ORF29455P	CAGNNNNNNCTCG
M.Pae439ORF2010P	CYYANNNNNNCTTC
M.Pae440ORF5736P	CACNNNNNNNRTGT
M.Pae440ORF6381P	TCCANNNNNNCGT
M.Pae443ORF3069P	CACNNNNNNNRTGT
M.Pae444ORF4940P	TCCANNNNNNCGT
M.Pae444ORF5556P	CACNNNNNNNRTGT
M.Pae445ORF304P	ATGNNNNNNCCTC
M.Pae445ORF6610P	CACNNNNNNNRTGT
M.Pae451ORF20435P	GAAGNNNNNTGA
M.Pae451ORF32480P	GTGANNNNNNTGG
M.Pae451ORF8105P	ATGNNNNNNNTCYC
M.Pae451ORF9405P	GGYANNNNNNRTGT
M.Pae4527ORF22635P	CACNNNNNNNRTGT
M.Pae4527ORF22890P	TCCANNNNNNCGT
M.Pae4527ORF25100P	CAGNNNNNNCTCG
M.Pae4528ORF435P	TCCANNNNNNCGT
M.Pae4528ORF675P	CACNNNNNNNRTGT
M.Pae453ORF7290P	GAACNNNNNGAT
M.Pae454ORF14435P	GAAGNNNNNTGA
M.Pae454ORF25905P	GTGANNNNNNTGG
M.Pae454ORF31765P	GGYANNNNNNRTGT
M.Pae454ORF33070P	ATGNNNNNNNTCYC
M.Pae455ORF983P	CACNNNNNNNRTGT
M.Pae457ORF25670P	ATGNNNNNNNTCYC
M.Pae459ORF1580P	ATGNNNNNNCCTC
M.Pae483ORF27405P	GGCANNNNNGTC
M.Pae4851ORF17695P	CAGNNNNNNCTCG
M.Pae48ORF20515P	GAAGNNNNNTGA
M.Pae48ORF31915P	GGYANNNNNNRTGT
M.Pae48ORF430P	ATGNNNNNNNTCYC
M.Pae48ORF8470P	GTGANNNNNNTGG
M.Pae490II	TCABNNNNNNNTCCA
M.Pae490III	ACGNNNNNRTGT
M.Pae491ORF415P	AGANNNNNNNNTCAA
M.Pae4lORF23365P	CYYANNNNNNCTTC
M.Pae4NDM1ORF19515P	GAAGNNNNNTGA
M.Pae4NDM1ORF7470P	GATNNNNNNNRTGGC
M.Pae4Pa1lORF10280P	AGGNNNNNTTCA
M.Pae4Pa1lORF11535P	CCCANNNNNNTCG
M.Pae50071II	AGGNNNNNTTCA
M.Pae501ORF12690P	CAGNNNNNNCTCG
M.Pae5024ORF27605P	GGCANNNNNGTC
M.Pae5024ORF410P	GATNNNNNNNRTGGC
M.Pae502ORF9520P	CYYANNNNNNCTGC
M.Pae506ORF1580P	ATGNNNNNNCCTC
M.Pae50ORF22370P	CYYANNNNNNCTGC
M.Pae50ORF415P	AGANNNNNNNNTCAA
M.Pae5101ORF61210P	CACNNNNNNNRTGT
M.Pae519119ORF10465P	CACNNNNNNNRTGT
M.Pae532ORF13590P	CYYANNNNNNCTTC
M.Pae5357ORF28060P	GGCANNNNNGTC
M.Pae536ORF2569P	TRGANNNNNNTGC
M.Pae536ORF4932P	CYYANNNNNNCTGC
M.Pae5381ORF26945P	GGCANNNNNGTC
M.Pae5418ORF27870P	GGCANNNNNGTC
M.Pae541ORF46180P	CYYANNNNNNCTTC
M.Pae5429ORF22805P	GATNNNNNNNRTGGC
M.Pae5430ORF1410P	GAACNNNNNGAT
M.Pae5458ORF10600P	GATNNNNNNNRTGGC
M.Pae5524ORF29325P	GGCANNNNNGTC
M.Pae5532ORF27120P	GGCANNNNNGTC
M.Pae553ORF1315P	TCABNNNNNNNTCCA
M.Pae55ORF20475P	GAAGNNNNNTGA
M.Pae55ORF31885P	GGYANNNNNNRTGT
M.Pae55ORF430P	ATGNNNNNNNTCYC
M.Pae55ORF8465P	GTGANNNNNNTGG
M.Pae5677ORF12390P	CCCANNNNNNTCG
M.Pae583ORF29135P	GGCANNNNNGTC
M.Pae5Pa1lORF27105P	GGCANNNNNGTC
M.Pae6013ORF28220P	GGCANNNNNGTC
M.Pae6013ORF410P	GATNNNNNNNRTGGC
M.Pae601ORF20485P	GAAGNNNNNTGA
M.Pae601ORF31885P	GGYANNNNNNRTGT
M.Pae601ORF435P	ATGNNNNNNNTCYC
M.Pae601ORF8460P	GTGANNNNNNTGG
M.Pae602ORF135P	CAGNNNNNNCTCG
M.Pae606ORFAP	CYYANNNNNNCTTC
M.Pae6098ORF27155P	GGCANNNNNGTC
M.Pae6098ORF410P	GATNNNNNNNRTGGC
M.Pae61316ORF13860P	CCCANNNNNNTCG
M.Pae61316ORF1585P	ATGNNNNNNCCTC
M.Pae61316ORF31960P	CACNNNNNNNRTGT
M.Pae6133ORF1345P	TCABNNNNNNNTCCA
M.Pae6137ORF24280P	GGCANNNNNGTC
M.Pae6137ORF410P	GATNNNNNNNRTGGC
M.Pae6154ORF27895P	GGCANNNNNGTC
M.Pae6154ORF410P	GATNNNNNNNRTGGC
M.Pae6156ORF28160P	GGCANNNNNGTC
M.Pae6172ORF28220P	GGCANNNNNGTC
M.Pae6172ORF410P	GATNNNNNNNRTGGC
M.Pae61ORF4270P	AGANNNNNNNNTCAA
M.Pae61ORF6465P	CACNNNNNNNRTGT
M.Pae620ORF31270P	CACNNNNNNNRTGT
M.Pae620ORF415P	AGANNNNNNNNTCAA
M.Pae6241ORF28270P	GGCANNNNNGTC
M.Pae6241ORF410P	GATNNNNNNNRTGGC
M.Pae63II	CCCANNNNNNTCG
M.Pae63III	ATGNNNNNNCCTC
M.Pae63IV	CACNNNNNNNRTGT
M.Pae6412ORF28275P	GGCANNNNNGTC
M.Pae6412ORF410P	GATNNNNNNNRTGGC
M.Pae668ORF1825P	GAAYNNNNNNTCTT
M.Pae668ORF7735P	CCCANNNNNCTG
M.Pae668ORF9900P	GATNNNNNNNRTGGC
M.Pae67ORF2618P	TRGANNNNNNTGC
M.Pae67ORF5070P	CYYANNNNNNCTGC
M.Pae690ORF13360P	TRGANNNNNNTGC
M.Pae690ORF24330P	CYYANNNNNNCTGC
M.Pae698ORF23045P	CAGNNNNNNCTCG
M.Pae6lORF23645P	CYYANNNNNNCTTC
M.Pae7087ORF8475P	CCCANNNNNCTG
M.Pae7157ORF25325P	CCCANNNNNCTG
M.Pae7169ORF1345P	TCABNNNNNNNTCCA
M.Pae718ORF31915P	CACNNNNNNNRTGT
M.Pae718ORF415P	AGANNNNNNNNTCAA
M.Pae71ORF23515P	GGCANNNNNGTC
M.Pae723ORF1570P	GTANNNNNNGTCY
M.Pae725ORF32675P	TCABNNNNNNNTCCA
M.Pae73ORFAP	GGCANNNNNGTC
M.Pae743ORF46180P	CYYANNNNNNCTTC
M.Pae74ORF1580P	ATGNNNNNNCCTC
M.Pae750ORF15040P	GATCNNNNNNGTC
M.Pae752ORF13135P	GAAGNNNNNTGA
M.Pae752ORF1740P	GGYANNNNNNRTGT
M.Pae752ORF25190P	GTGANNNNNNTGG
M.Pae752ORF435P	ATGNNNNNNNTCYC
M.Pae754ORF2850P	GAACNNNNNGAT
M.Pae75ORF415P	AGANNNNNNNNTCAA
M.Pae765ORF12365P	ATGNNNNNNNTCYC
M.Pae7668ORF12735P	GATCNNNNNNGTC
M.Pae767ORF15300P	GATCNNNNNNGTC
M.Pae771ORF29250P	CYYANNNNNNCTGC
M.Pae771ORF8675P	TRGANNNNNNTGC
M.Pae772ORF12285P	TRGANNNNNNTGC
M.Pae772ORF24225P	CYYANNNNNNCTGC
M.Pae7770ORF28995P	CACNNNNNNNRTGT
M.Pae77ORF2225P	GATCNNNNNNGTC
M.Pae7823ORF29085P	CACNNNNNNNRTGT
M.Pae7823ORF720P	TCCANNNNNNCGT
M.Pae78ORF3205P	GATCNNNNNNGTC
M.Pae7lORF23760P	CYYANNNNNNCTTC
M.Pae8058I	GGCANNNNNGTC
M.Pae80ORF415P	AGANNNNNNNNTCAA
M.Pae811ORF11880P	GAAGNNNNNTGA
M.Pae8143ORF28875P	GGCANNNNNGTC
M.Pae8277ORFAP	GTANNNNNNGTCY
M.Pae83240ORF27325P	GGCANNNNNGTC
M.Pae834ORF18795P	GAAGNNNNNTGA
M.Pae834ORF29675P	GGYANNNNNNRTGT
M.Pae834ORF435P	ATGNNNNNNNTCYC
M.Pae834ORF6780P	GTGANNNNNNTGG
M.Pae8376ORF6580P	GATCNNNNNNGTC
M.Pae839ORFCP	RCCANNNNNNNTGAR
M.Pae839ORFDP	TRGANNNNNNTGC
M.Pae840ORF1470P	TCABNNNNNNNTCCA
M.Pae844ORF22445P	CYYANNNNNNCTGC
M.Pae85101ORF31315P	CACNNNNNNNRTGT
M.Pae8532ORF1645P	GTANNNNNNGTCY
M.Pae860ORF12945P	GAAGNNNNNTGA
M.Pae860ORF480P	GATNNNNNNNRTGGC
M.Pae8709ORF28995P	CACNNNNNNNRTGT
M.Pae875ORF22280P	GATNNNNNNNRTGGC
M.Pae87895ORF25140P	GCANNNNNNGTAG
M.Pae87895ORF31620P	CACNNNNNNNRTGT
M.Pae89ORF19515P	TCABNNNNNNNTCCA
M.Pae8DORF1385P	GGCANNNNNGTC
M.Pae9015ORF28350P	GGCANNNNNGTC
M.Pae9057ORF28245P	GGCANNNNNGTC
M.Pae9057ORF410P	GATNNNNNNNRTGGC
M.Pae9094ORF33420P	GGCANNNNNGTC
M.Pae9094ORF410P	GATNNNNNNNRTGGC
M.Pae90ORF7905P	CACNNNNNNNRTGT
M.Pae9145ORF28190P	GGCANNNNNGTC
M.Pae9145ORF410P	GATNNNNNNNRTGGC
M.Pae9195ORF26060P	GGCANNNNNGTC
M.Pae91ORF1465P	GTANNNNNNGTCY
M.Pae921ORF415P	AGANNNNNNNNTCAA
M.Pae9230ORF28380P	GGCANNNNNGTC
M.Pae9230ORF410P	GATNNNNNNNRTGGC
M.Pae9284ORF410P	ATGNNNNNNNTCYC
M.Pae942ORF15710P	GTANNNNNNGTCY
M.Pae950ORF53060P	GGCANNNNNGTC
M.Pae957ORF2569P	TRGANNNNNNTGC
M.Pae957ORF4845P	CYYANNNNNNCTGC
M.Pae972ORFBP	AGANNNNNNNNTCAA
M.Pae973ORF415P	AGANNNNNNNNTCAA
M.Pae980ORF405P	ATGNNNNNNNTCYC
M.Pae99ORF27780P	CCCANNNNNCTG
M.PaeA17CTORFAP	GATCNNNNNNGTC
M.Paea1lORF24610P	CCCANNNNNCTG
M.PaeA251ORF2850P	GAACNNNNNGAT
M.PaeA31ORF1530P	ATGNNNNNNCCTC
M.PaeA68ORF33120P	GGCANNNNNGTC
M.PaeA68ORF5115P	GATNNNNNNNRTGGC
M.PaeA74ORF1445P	GATNNNNNNNRTGGC
M.PaeA74ORF28790P	GGCANNNNNGTC
M.Paea7lORF22560P	CYYANNNNNNCTTC
M.PaeA81ORF29685P	GGCANNNNNGTC
M.PaeA81ORF860P	GATNNNNNNNRTGGC
M.PaeA942ORF46160P	CYYANNNNNNCTTC
M.PaeAH16ORFAP	CYYANNNNNNCTTC
M.PaeAI1ORF2615P	CCCANNNNNNTCG
M.PaeAI1ORF354P	ATGNNNNNNCCTC
M.PaeAO1aORF14135P	GATCNNNNNNGTC
M.PaeAO1ORF11470P	GATCNNNNNNGTC
M.PaeB100ORF9865P	CCCANNNNNCTG
M.PaeB101ORF29095P	CCCANNNNNCTG
M.PaeB12ORF1365P	TCABNNNNNNNTCCA
M.PaeB17932ORF2105P	TCCANNNNNNCGT
M.PaeB17932ORF2345P	CACNNNNNNNRTGT
M.PaeB17932ORF31525P	CAGNNNNNNCTCG
M.PaeB17932ORF500P	ATGNNNNNNNTCYC
M.PaeB21ORF1365P	TCABNNNNNNNTCCA
M.PaeB6ORF2326P	GATCNNNNNNGTC
M.PaeBAMORF14140P	GATCNNNNNNGTC
M.PaeC42ORF12740P	CCCANNNNNNTCG
M.PaeC42ORF1515P	GTANNNNNNGTCY
M.PaeC42ORF33285P	CACNNNNNNNRTGT
M.PaeC59I	CYYANNNNNNCTGC
M.PaeC59II	TTGANNNNNNTGC
M.PaeCF19ORF9775P	GGCANNNNNGTC
M.PaeCF25ORF7740P	CYYANNNNNNCTGC
M.PaeCF34ORF11925P	CYYANNNNNNCTTC
M.PaeCF35ORF13080P	RCCANNNNNNNTGAR
M.PaeCF41ORF25095P	CCCANNNNNNTCG
M.PaeCF41ORF5670P	CYYANNNNNNCTGC
M.PaeCH1ORF27670P	GAAYNNNNNNTCTT
M.PaeCIMT2ORF25350P	GTANNNNNNGTCY
M.PaeD011ORF25835P	GGCANNNNNGTC
M.PaeD011ORF29510P	CACNNNNNNNRTGT
M.PaeDDRC3ORF23725P	CACNNNNNNNRTGT
M.PaeDM1ORF25805P	CACNNNNNNNRTGT
M.PaeE01ORF24485P	GGCANNNNNGTC
M.PaeE02ORF24495P	GGCANNNNNGTC
M.PaeE03ORF24490P	GGCANNNNNGTC
M.PaeE100ORF4175P	CYYANNNNNNCTGC
M.PaeE104ORF11870P	TRGANNNNNNTGC
M.PaeE113ORF23760P	CYYANNNNNNCTGC
M.PaeE113ORF30325P	CACNNNNNNNRTGT
M.PaeE125ORF1460P	GTANNNNNNGTCY
M.PaeE131ORF11575P	TRGANNNNNNTGC
M.PaeE167ORF12215P	TRGANNNNNNTGC
M.PaeE207ORFCP	GGCANNNNNGTC
M.PaeE2ORF48990P	CYYANNNNNNCTTC
M.PaeF001ORF17355P	AAGNNNNNNCTGG
M.PaeF007ORF22480P	GTANNNNNNGTCY
M.PaeF012ORF15490P	GGCANNNNNGTC
M.PaeF016ORF4605P	AAGNNNNNNCTGG
M.PaeF017ORF9440P	GTANNNNNNGTCY
M.PaeF018ORF8420P	GGCANNNNNGTC
M.PaeF020ORF12310P	CYYANNNNNNCTTC
M.PaeF020ORF12560P	CACNNNNNNNRTGT
M.PaeF024ORF8110P	GGCANNNNNGTC
M.PaeF026ORF25540P	CCCANNNNNCTG
M.PaeF029ORF19185P	CYYANNNNNNCTGC
M.PaeF033ORF26410P	GGCANNNNNGTC
M.PaeF037ORF7055P	CACNNNNNNNRTGT
M.PaeF037ORF7305P	CYYANNNNNNCTTC
M.PaeF046ORF7760P	GTANNNNNNGTCY
M.PaeF047ORF21570P	CYYANNNNNNCTTC
M.PaeF048ORF20690P	GGCANNNNNGTC
M.PaeF049ORF11540P	GGCANNNNNGTC
M.PaeF051ORF25600P	CYYANNNNNNCTTC
M.PaeF061ORF32535P	GGCANNNNNGTC
M.PaeF062ORF26630P	AAGNNNNNNCTGG
M.PaeF065ORF6205P	GGCANNNNNGTC
M.PaeF072ORF22485P	GGCANNNNNGTC
M.PaeF076ORF30000P	GGCANNNNNGTC
M.PaeF078ORF28060P	AAGNNNNNNCTGG
M.PaeFORF11485P	GATCNNNNNNGTC
M.PaeFS26ORF21960P	CYYANNNNNNCTTC
M.PaeG1ORF273P	ATGNNNNNNCCTC
M.PaeG1ORF6502P	CACNNNNNNNRTGT
M.PaeH04ORFAP	AAGNNNNNNCTGG
M.PaeH05ORFAP	CACNNNNNNNRTGT
M.PaeH10ORFBP	TRGANNNNNNTGC
M.PaeH11ORFBP	GGCANNNNNGTC
M.PaeH13ORF1070P	RCCANNNNNNNTGAR
M.PaeH13ORF12805P	GAAGNNNNNTGA
M.PaeH13ORF1530P	GATNNNNNNNRTGGC
M.PaeH19ORFBP	TRGANNNNNNTGC
M.PaeH1ORF1585P	GAAYNNNNNNTCTT
M.PaeH23ORF21505P	CACNNNNNNNRTGT
M.PaeH23ORF24175P	TCCANNNNNNCGT
M.PaeH25ORF20585P	ATGNNNNNNNTCYC
M.PaeH25ORF21875P	TCCANNNNNNCGT
M.PaeH29ORF23015P	GAAGNNNNNTGA
M.PaeH29ORF3175P	RCCANNNNNNNTGAR
M.PaeH29ORF3635P	GATNNNNNNNRTGGC
M.PaeH31ORF25475P	TCCANNNNNNCGT
M.PaeH31ORF27505P	ATGNNNNNNNTCYC
M.PaeH31ORF28825P	CACNNNNNNNRTGT
M.PaeH42ORF17355P	GATNNNNNNNRTGGC
M.PaeH42ORF17815P	RCCANNNNNNNTGAR
M.PaeH42ORF29555P	GAAGNNNNNTGA
M.PaeH44ORF3580P	CACNNNNNNNRTGT
M.PaeH44ORF5615P	ATGNNNNNNNTCYC
M.PaeH44ORF6875P	TCCANNNNNNCGT
M.PaeH48ORF10995P	CACNNNNNNNRTGT
M.PaeH48ORF12500P	ATGNNNNNNNTCYC
M.PaeH48ORF14530P	TCCANNNNNNCGT
M.PaeHN148ORF25195P	GGCANNNNNGTC
M.PaeI160ORF31140P	CYYANNNNNNCTGC
M.Paej2Pa1lORF24175P	CYYANNNNNNCTTC
M.Paej3Pa1lORF22715P	CYYANNNNNNCTTC
M.PaeJBPAORF28750P	GTANNNNNNGTCY
M.PaeJH2ORF23880P	CYYANNNNNNCTTC
M.PaeJH32ORF23830P	CYYANNNNNNCTTC
M.PaeJH36ORF12720P	CYYANNNNNNCTTC
M.PaeK347ORF25095P	CACNNNNNNNRTGT
M.PaeK347ORF28080P	TCCANNNNNNCGT
M.PaeKUORF14140P	GATCNNNNNNGTC
M.PaeL1aORF16065P	GATCNNNNNNGTC
M.PaeL3ORF24850P	GGCANNNNNGTC
M.PaeLHORF1955P	ATGNNNNNNNTCYC
M.PaeLHORF33030P	CACNNNNNNNRTGT
M.PaeLo14ORF1460P	GTANNNNNNGTCY
M.PaeLo170ORF25280P	GGCANNNNNGTC
M.PaeLo240ORF1460P	GTANNNNNNGTCY
M.PaeLo27ORF24435P	CYYANNNNNNCTTC
M.PaeLo31ORF12605P	AAGNNNNNNCTGG
M.PaeLo323ORF30150P	AGGNNNNNRTGT
M.PaeLo32ORF1460P	GTANNNNNNGTCY
M.PaeLo33ORF1460P	GTANNNNNNGTCY
M.PaeLo36ORF24180P	GGCANNNNNGTC
M.PaeLo46ORF1455P	GTANNNNNNGTCY
M.PaeLo512ORF27180P	GGCANNNNNGTC
M.PaeLo532ORF27380P	GGCANNNNNGTC
M.PaeLo533ORF2540P	TCCANNNNNNCGT
M.PaeLo533ORF490P	ATGNNNNNNNTCYC
M.PaeLo539ORF12025P	GATCNNNNNNGTC
M.PaeLo543ORF13910P	CCCANNNNNNTCG
M.PaeLo543ORF1590P	ATGNNNNNNCCTC
M.PaeLo543ORF31645P	CACNNNNNNNRTGT
M.PaeLo550ORF25165P	GGCANNNNNGTC
M.PaeLo552ORF23180P	CYYANNNNNNCTGC
M.PaeLo557ORF30555P	CACNNNNNNNRTGT
M.PaeLo563ORF11220P	GATNNNNNNNRTGGC
M.PaeLo565ORF25365P	GATNNNNNNNRTGGC
M.PaeLo7ORF12085P	AAGNNNNNNCTGG
M.PaeLRJ32ORF20695P	CYYANNNNNNCTGC
M.PaeLWI	GCANNNNNNGTAG
M.PaeM1ORF21290P	CCCANNNNNCTG
M.PaeM1ORF24505P	ACGNNNNNRTGT
M.PaeM2ORF15025P	CGCANNNNNNTCC
M.PaeM2ORF17230P	CGCANNNNNNTCC
M.PaeM2ORF330P	CGCANNNNNNTCC
M.PaeM2ORF5560P	CAGNNNNNNCTCG
M.PaeMH19ORF4136P	CYYANNNNNNCTTC
M.PaeMPA01ORF11725P	GATCNNNNNNGTC
M.PaemPAO1ORF11495P	GATCNNNNNNGTC
M.PaeNDM1ORF12880P	GAAGNNNNNTGA
M.PaeNDM1ORF495P	GATNNNNNNNRTGGC
M.PaeO1ORF14140P	GATCNNNNNNGTC
M.PaeP004ORF14135P	GATCNNNNNNGTC
M.PaeP11ORF24200P	GAAGNNNNNTGA
M.PaeP12ORF26300P	CACNNNNNNNRTGT
M.PaeP12ORF29390P	TCCANNNNNNCGT
M.PaeP13ORF5580P	CACNNNNNNNRTGT
M.PaeP13ORF7550P	CAGNNNNNNCTCG
M.PaeP13ORF8070P	ATGNNNNNNNTCYC
M.PaeP16CTORFAP	GATCNNNNNNGTC
M.PaeP16PBSORFAP	GATCNNNNNNGTC
M.PaeP23aORF12540P	TRGANNNNNNTGC
M.PaeP23aORF23490P	CYYANNNNNNCTGC
M.PaeP2550ORF24695P	CYYANNNNNNCTTC
M.Paep32ORFGP	GAACNNNNNGAT
M.Paep46ORFEP	CCCANNNNNCTG
M.Paep46ORFGP	ACGNNNNNRTGT
M.PaeP4CTORFAP	GATCNNNNNNGTC
M.PaeP4PBSORFAP	GATCNNNNNNGTC
M.PaeP505ORF11500P	GATCNNNNNNGTC
M.PaePa150ORF22155P	CYYANNNNNNCTGC
M.PaePa150ORF2515P	TRGANNNNNNTGC
M.PaePA1ORF4333P	CYYANNNNNNCTTC
M.PaePA1RORF4333P	CYYANNNNNNCTTC
M.PaePA41ORFDP	CYYANNNNNNCTTC
M.PaePA492ORF11880P	GATNNNNNNNRTGGC
M.PaePa6lORF23930P	CYYANNNNNNCTTC
M.PaePA77I	CCCANNNNNCTG
M.PaePa7lORF22710P	CYYANNNNNNCTTC
M.PaePA83I	CACNNNNNNNRTGT
M.PaePA83II	TCCANNNNNNCGT
M.PaePA99I	GAAGNNNNNTGA
M.PaePA99II	GATNNNNNNNRTGGC
M.PaePAC1ORF23950P	CACNNNNNNNRTGT
M.PaePae36ORFCP	CACNNNNNNNRTGT
M.PaePae36ORFHP	ATGNNNNNNCCTC
M.PaePae36ORFJP	CCCANNNNNNTCG
M.PaePAG5ORF30345P	CACNNNNNNNRTGT
M.PaePAG7ORF8270P	CYYANNNNNNCTGC
M.PaePAI	GATCNNNNNNGTC
M.PaePAL01ORF24970P	ATGNNNNNNCCTC
M.PaePAL01ORF31785P	CACNNNNNNNRTGT
M.PaePAL01ORF32225P	CCCANNNNNNTCG
M.PaePAL11ORFAP	CCCNNNNNGTAG
M.PaePALA12ORF607P	CYYANNNNNNCTTC
M.PaePALA13ORF290P	GTANNNNNNGTCY
M.PaePALA14ORF4619P	AAGNNNNNNCTGG
M.PaePALA16ORF4725P	CYYANNNNNNCTTC
M.PaePALA22ORF758P	CACNNNNNNNRTGT
M.PaePALA23ORF273P	TCABNNNNNNNTCCA
M.PaePALA24ORF2739P	ACGNNNNNRTGT
M.PaePALA29ORF2415P	TRGANNNNNNTGC
M.PaePALA30ORF297P	ATGNNNNNNCCTC
M.PaePALA32ORF4456P	CYYANNNNNNCTTC
M.PaePALA33ORF331P	GTANNNNNNGTCY
M.PaePALA34ORF4844P	CYYANNNNNNCTTC
M.PaePALA39ORF2368P	AAGNNNNNNCTGG
M.PaePALA40ORF343P	GAAYNNNNNNTCTT
M.PaePALA47ORF4378P	CYYANNNNNNCTGC
M.PaePALA50ORF1751P	CGCANNNNNNTCC
M.PaePALA50ORF3392P	CGCANNNNNNTCC
M.PaePALA50ORF371P	CGCANNNNNNTCC
M.PaePALA50ORF4983P	CGCANNNNNNTCC
M.PaePALA55ORF4411P	CYYANNNNNNCTGC
M.PaePALA7ORF4379P	CYYANNNNNNCTGC
M.PaePALA8ORF4622P	CCCANNNNNCTG
M.PaePALA9ORF308P	GAAYNNNNNNTCTT
M.PaePALA9ORF4890P	CYYANNNNNNCTTC
M.PaePAM68ORF16625P	CYYANNNNNNCTGC
M.PaePAM6ORF17730P	TCCANNNNNNCGT
M.PaePAO1FORF11490P	GATCNNNNNNGTC
M.PaePAS6ORF18225P	CYYANNNNNNCTGC
M.PaePATH3ORF16970P	RCCANNNNNNNTGAR
M.PaePATH3ORF17450P	GATNNNNNNNRTGGC
M.PaePATH3ORF30145P	GAAGNNNNNTGA
M.PaePATH4ORF3125P	ATGNNNNNNNTCYC
M.PaePATH4ORF4450P	TCCANNNNNNCGT
M.PaePATH4ORF905P	CACNNNNNNNRTGT
M.PaePATH7ORF26575P	CACNNNNNNNRTGT
M.PaePATH9ORF28100P	RCCANNNNNNNTGAR
M.PaePATH9ORF28560P	GATNNNNNNNRTGGC
M.PaePATH9ORF8285P	GAAGNNNNNTGA
M.PaePGN4ORF13140P	GATCNNNNNNGTC
M.PaePGN5ORF14505P	GATCNNNNNNGTC
M.PaePLL01aORFAP	GATCNNNNNNGTC
M.PaePLL01ORF14125P	GATCNNNNNNGTC
M.PaePO100ORF1590P	ATGNNNNNNCCTC
M.PaePredORF21965P	CYYANNNNNNCTTC
M.PaeR01ORF24280P	GGCANNNNNGTC
M.PaeR02ORF7075P	GGCANNNNNGTC
M.PaeR03ORF24275P	GGCANNNNNGTC
M.PaeR04ORF24275P	GGCANNNNNGTC
M.PaeR05ORF24275P	GGCANNNNNGTC
M.PaeR06ORF24260P	GGCANNNNNGTC
M.PaeR07ORF24275P	GGCANNNNNGTC
M.PaeR08ORF7075P	GGCANNNNNGTC
M.PaeR09ORF7075P	GGCANNNNNGTC
M.PaeR10ORF7075P	GGCANNNNNGTC
M.PaeR11ORF24265P	GGCANNNNNGTC
M.Paer13ORF27280P	GGCANNNNNGTC
M.Paer40ORF12055P	GATCNNNNNNGTC
M.Paer44ORF1590P	ATGNNNNNNCCTC
M.Paer44ORF31730P	CACNNNNNNNRTGT
M.Paer4ORF17925P	GATCNNNNNNGTC
M.Paer57ORF11255P	GATNNNNNNNRTGGC
M.Paer59ORF25435P	GATNNNNNNNRTGGC
M.Paer73ORF1465P	GTANNNNNNGTCY
M.Paer95ORF20855P	GGCANNNNNGTC
M.PaeRGORF22400P	CYYANNNNNNCTTC
M.PaerolORF11510P	GATCNNNNNNGTC
M.PaeRORF21610P	CYYANNNNNNCTTC
M.Paes32ORF6416P	CAGNNNNNNCTCG
M.PaesAG1ORF2671P	CCCANNNNNNTCG
M.PaesAG1ORF291P	ATGNNNNNNCCTC
M.PaesAG1ORF6375P	CACNNNNNNNRTGT
M.PaeSH15ORF26115P	GGCANNNNNGTC
M.PaesPA1ORF12940P	GAAGNNNNNTGA
M.PaesPA2ORF12950P	GAAGNNNNNTGA
M.PaesPAKORF4376P	GTANNNNNNVTAC
M.PaeST27ORF22725P	TRGANNNNNNTGC
M.PaeST27ORF2425P	GTANNNNNNGTCY
M.PaeT27ORF15510P	GTANNNNNNGTCY
M.PaeT27ORF4320P	TRGANNNNNNTGC
M.PaeTJM4ORFDP	TRGANNNNNNTGC
M.PaeTs17ORF6422P	CAGNNNNNNCTCG
M.PaeUKJ55ORF4345P	ATGNNNNNNCCTC
M.PaeUKJ55ORF5950P	CAGNNNNNNCTCG
M.PaeWORF11505P	GATCNNNNNNGTC
M.PaeWYTORF21260P	GATNNNNNNNRTGGC
M.PaeWYTORF23495P	CACNNNNNNNRTGT
M.PaeWYTORF23745P	CYYANNNNNNCTTC
M.PaeX1ORF13475P	GATCNNNNNNGTC
M.PaeX2ORF12655P	GATCNNNNNNGTC
M.PaeXP23ORF30420P	CACNNNNNNNRTGT
M.PaeXP23ORF33520P	TCCANNNNNNCGT
M.PaeY010ORF21755P	CYYANNNNNNCTGC
M.PaeY82ORF2458P	CCCANNNNNNTCG
M.PaeY82ORF280P	ATGNNNNNNCCTC
M.PaeYANGAORFAP	GATCNNNNNNGTC
M.PaeYANGCORFAP	GATCNNNNNNGTC
M.PaeYANGEORF11505P	GATCNNNNNNGTC
M.PaeZ1ORF22410P	CYYANNNNNNCTTC
M.PaeZM03ORFDP	CYYANNNNNNCTTC
M.PaeZM03ORFFP	GATNNNNNNNRTGGC
M.PaeZM03ORFGP	CACNNNNNNNRTGT
M.PaeZM21ORF25820P	TCANNNNNNNNCTTC
M.PaeZU31ORF26045P	GGCANNNNNGTC

### Sheet: Pae Type II
Pae007ORF28160P	AAGAYC	Sites	Sequence	Count	Palindromic_Status	Sub-type
Pae0211ORF29990P	AAGAYC	1	AAGAYC	60	Non-palindromic	Type IIG
Pae049ORF28185P	AAGAYC	2	CTCGAG	55	Palindromic	Type IIP
Pae04ORF27825P	AAGAYC	3	CTGCAG	48	Palindromic	Type IIP
Pae0523ORF4400P	AAGAYC	4	GATCGAG	38	Non-palindromic	Type IIG
Pae06ORF27990P	AAGAYC	5	GTCGAC	24	Palindromic	Type IIP
Pae077ORF26490P	AAGAYC	6	CCGCGG	14	Palindromic	Type IIP
Pae07ORF26810P	AAGAYC	7	AAGGAG	13	Non-palindromic	Type IIG
Pae132ORF5645P	AAGAYC	8	CGGCCG	13	Palindromic	Type IIP
Pae13592ORF4140P	AAGAYC	9	CAACAG	12	Non-palindromic	MANTIS	This is the PSE6684 site
Pae13ORF25120P	AAGAYC	10	ACTGGG	11	Non-palindromic	Type IIS
Pae14182ORF28610P	AAGAYC	11	GGCGCC	10	Palindromic	Type IIP
Pae1458ORF3760P	AAGAYC	12	CCWGG	7	Palindromic	Type IIP
Pae152962ORF30315P	AAGAYC	13	GCATGC	7	Palindromic	Type IIP
Pae1548ORF5470P	AAGAYC	14	AGATCT	3	Palindromic	Type IIP
Pae1658ORF5570P	AAGAYC	15	ARCCCT	3	Non-palindromic	Type IIG?
Pae21ORF5460P	AAGAYC	16	GCCGGC	3	Palindromic	Type IIP
Pae22112ORF24375P	AAGAYC	17	CCCGGG	2	Palindromic	Type IIP
Pae249ORF27900P	AAGAYC	18	CATCGAR	2	Non-palindromic	Type IIG
Pae2500ORFGP	AAGAYC	19	GACGTC	2	Palindromic	Type IIP
Pae270ORFBP	AAGAYC	20	CTTGAG	2	Non-palindromic	Type IIG
Pae27432ORF6310P	AAGAYC	21	CAGCTG	1	Palindromic	Type IIP
Pae3047ORF5840P	AAGAYC	22	CCSGG	1	Palindromic	Type IIP
Pae3088ORF27785P	AAGAYC	23	GGATCC	1	Palindromic	Type IIP
Pae32ORF56970P	AAGAYC	24	ACGGC	1	Non-palindromic	Type IIS
Pae3771ORF20690P	AAGAYC	25	GGTACC	1	Palindromic	Type IIP
Pae38ORF28200P	AAGAYC	26	TGACGAG	1	Non-palindromic	Type IIG
Pae451ORF2600P	AAGAYC	27	GCSGC	1	Palindromic	Type IIP
Pae454ORF29510P	AAGAYC	28	GATC	1	Palindromic	Type IIP
Pae48ORF5460P	AAGAYC	29	RGATCY	1	Palindromic	Type IIP
Pae4NDM1ORF2115P	AAGAYC	30	GRGCYC	1	Palindromic	Type IIP
Pae55ORF5455P	AAGAYC	31	GCWGC	1	Palindromic	Type IIP
Pae57ORF28025P	AAGAYC	32	TGGCCA	1	Palindromic	Type IIP?
Pae601ORF5450P	AAGAYC	33	GCNNGC	1	Palindromic	Type IIM
Pae645ORF28245P	AAGAYC	34	TGATCA	1	Palindromic	Type IIP
Pae6536ORF27350P	AAGAYC			331
Pae752ORF28205P	AAGAYC
Pae834ORF3770P	AAGAYC
Pae878ORF26990P	AAGAYC
Pae952ORF56450P	AAGAYC
Pae96131ORF28070P	AAGAYC
PaeA12ORF16430P	AAGAYC
PaeA25ORF27105P	AAGAYC
PaeA64ORF26570P	AAGAYC
PaeA91ORF26665P	AAGAYC
PaeBI1ORF4996P	AAGAYC
PaeCH46ORF6035P	AAGAYC
Paed11ORF26850P	AAGAYC
PaeH03ORFBP	AAGAYC
PaeH13ORF27785P	AAGAYC
PaeH29ORF8040P	AAGAYC
PaeH42ORF12950P	AAGAYC
PaeLo6ORF26800P	AAGAYC
PaeMF1ORF27855P	AAGAYC
PaeNDM12ORFDP	AAGAYC
PaeNDM1ORF27385P	AAGAYC
PaePA99III	AAGAYC
PaePATH3ORF12040P	AAGAYC
PaePATH6ORF23950P	AAGAYC
Paes24ORF27415P	AAGAYC
Pae077ORF6465P	AAGGAG
Pae11449I	AAGGAG
Pae1171ORF6305P	AAGGAG
Pae12448I	AAGGAG
Pae24247ORF25070P	AAGGAG
Pae3088ORF7185P	AAGGAG
Pae7610ORF26725P	AAGGAG
Pae8247ORFBP	AAGGAG
PaeA12ORF5280P	AAGGAG
PaeA25ORF6060P	AAGGAG
PaeA91ORF6060P	AAGGAG
PaeLo553ORF24765P	AAGGAG
PaeP1110ORF6615P	AAGGAG
Pae13378IIP	ACGGC
Pae05ORF20935P	ACTGGG
Pae23095ORFAP	ACTGGG
Pae403ORF12925P	ACTGGG
Pae6003ORF18695P	ACTGGG
PaeA15ORF16340P	ACTGGG
PaeA45ORF9890P	ACTGGG
PaeA46ORF13105P	ACTGGG
PaeA49ORF16885P	ACTGGG
PaeA56ORF25305P	ACTGGG
PaeA84ORF31615P	ACTGGG
PaeCIMT2ORF13130P	ACTGGG
Pae105777ORF1588P	AGATCT
Pae18kI	AGATCT
Pae2kI	AGATCT
Pae19438ORF22755P	ARCCCT
Pae811ORF23750P	ARCCCT
PaePA525ORF11255P	ARCCCT
Pae2861ORF18840P	CAACAG
Pae3419ORF18465P	CAACAG
Pae461ORF11110P	CAACAG
Pae6325ORF13260P	CAACAG
PaeA51ORF11965P	CAACAG
PaeB81ORF12925P	CAACAG
PaeC26ORF17795P	CAACAG
PaeDM1ORF8565P	CAACAG
PaeH12OORF12675P	CAACAG
Paep32ORFDP	CAACAG
PaeS40ORF12690P	CAACAG
PaeS68ORF18240P	CAACAG
Pae17kI	CAGCTG
Pae310ORF11445P	CATCGAR
Pae8506I	CATCGAR
PaeBI	CCCGGG
PaeCF19ORF30175P	CCCGGG
Pae14kI	CCGCGG
Pae17I	CCGCGG
Pae36I	CCGCGG
Pae42I	CCGCGG
Pae43I	CCGCGG
Pae44I	CCGCGG
Pae5kI	CCGCGG
Pae7I	CCGCGG
PaeAES1RORF2960P	CCGCGG
PaeAI	CCGCGG
PaeAPO51ORF4565P	CCGCGG
PaeAUS1ORF21985P	CCGCGG
PaeCW13ORF22030P	CCGCGG
PaeQI	CCGCGG
Pae181I	CCSGG
Pae084ORF14860P	CCWGG
Pae13359IP	CCWGG
Pae204ORF18845P	CCWGG
Pae5419ORF19415P	CCWGG
Pae60856ORFAP	CCWGG
Pae8329ORF11345P	CCWGG
PaeHDR51ORF36285P	CCWGG
Pae11450ORF820P	CGGCCG
Pae13856ORFFP	CGGCCG
Pae4012ORF22185P	CGGCCG
Pae445ORF1421P	CGGCCG
Pae553ORF26715P	CGGCCG
Pae9284ORF7550P	CGGCCG
Paea7lORF31130P	CGGCCG
PaeC26ORF24420P	CGGCCG
PaeH12OORF6060P	CGGCCG
PaeLYT4ORFCP	CGGCCG
PaeS33ORF24670P	CGGCCG
PaeS40ORF6065P	CGGCCG
PaeS68ORF24860P	CGGCCG
Pae0010ORF28440P	CTCGAG
Pae0032ORF28660P	CTCGAG
Pae057ORF27835P	CTCGAG
Pae10015ORF15290P	CTCGAG
Pae10583ORFAP	CTCGAG
Pae13716IVP	CTCGAG
Pae138ORF29090P	CTCGAG
Pae14719ORFHP	CTCGAG
Pae14720ORFGP	CTCGAG
Pae18068ORFAP	CTCGAG
Pae180ORF27745P	CTCGAG
Pae2011ORFBP	CTCGAG
Pae24156ORFAP	CTCGAG
Pae271ORF60P	CTCGAG
Pae2856ORF28405P	CTCGAG
Pae2857ORF28625P	CTCGAG
Pae2858ORF6890P	CTCGAG
Pae2866ORF28135P	CTCGAG
Pae2867ORF28205P	CTCGAG
Pae2868ORF29205P	CTCGAG
Pae2872ORF5315P	CTCGAG
Pae2875ORF28860P	CTCGAG
Pae2880ORF28460P	CTCGAG
Pae2881ORF28245P	CTCGAG
Pae2982ORF5145P	CTCGAG
Pae353ORF7114P	CTCGAG
Pae38182ORF6354P	CTCGAG
Pae3ORF29030P	CTCGAG
Pae445ORF5869P	CTCGAG
Pae459ORF27745P	CTCGAG
Pae506ORF27755P	CTCGAG
Pae58ORF17890P	CTCGAG
Pae61316ORF28420P	CTCGAG
Pae63IP	CTCGAG
Pae6462ORF14070P	CTCGAG
Pae668ORF15P	CTCGAG
Pae698ORF31755P	CTCGAG
Pae7033ORFAP	CTCGAG
Pae74ORF27725P	CTCGAG
PaeAATYAORF20045P	CTCGAG
PaeAI1ORF5887P	CTCGAG
PaeG1ORF5787P	CTCGAG
PaeLo543ORF28125P	CTCGAG
PaeMH38ORF5188P	CTCGAG
PaePA033ORF22345P	CTCGAG
PaePA033ORF29865P	CTCGAG
PaePA77IIP	CTCGAG
PaePae36ORFDP	CTCGAG
PaePAL01ORF24010P	CTCGAG
PaePO100ORF27750P	CTCGAG
Paer44ORF28200P	CTCGAG
PaeR7I	CTCGAG
PaesAG1ORF5666P	CTCGAG
PaeUKJ55ORF10970P	CTCGAG
PaeY82ORF4657P	CTCGAG
Pae048ORF3020P	CTGCAG
Pae11839IP	CTGCAG
Pae145ORF3020P	CTGCAG
Pae14I	CTGCAG
Pae15I	CTGCAG
Pae170ORF13290P	CTGCAG
Pae172ORF7640P	CTGCAG
Pae1793ORF2925P	CTGCAG
Pae196749ORF6990P	CTGCAG
Pae22I	CTGCAG
Pae2342ORF11355P	CTGCAG
Pae24I	CTGCAG
Pae257ORF1653P	CTGCAG
Pae25I	CTGCAG
Pae26I	CTGCAG
Pae3159ORF2915P	CTGCAG
Pae383ORF26915P	CTGCAG
Pae39I	CTGCAG
Pae40I	CTGCAG
Pae41I	CTGCAG
Pae4585ORF5035P	CTGCAG
Pae490IP	CTGCAG
Pae553ORF2980P	CTGCAG
Pae56ORFEP	CTGCAG
Pae6133ORF3010P	CTGCAG
Pae6172ORF7650P	CTGCAG
Pae7169ORF3010P	CTGCAG
Pae8I	CTGCAG
Pae9I	CTGCAG
PaeA5803ORF7550P	CTGCAG
PaeCH46ORF3140P	CTGCAG
PaeD16ORF7205P	CTGCAG
PaeD1ORF7205P	CTGCAG
PaeD21ORF7200P	CTGCAG
PaeD22ORF7205P	CTGCAG
PaeD25ORF7210P	CTGCAG
PaeD2ORF7205P	CTGCAG
PaeD5ORF7200P	CTGCAG
PaeD9ORF9925P	CTGCAG
PaeE100ORF21095P	CTGCAG
PaeH08ORFBP	CTGCAG
PaeHII	CTGCAG
PaeHN148ORF7015P	CTGCAG
PaeHN41ORF1600P	CTGCAG
PaePA103ORF2885P	CTGCAG
PaeSH1BORF21295P	CTGCAG
PaesPA1ORF33355P	CTGCAG
PaesPA2ORF33320P	CTGCAG
Pae12924II	CTTGAG
PaeA391ORF11905P	CTTGAG
Pae170ORF7440P	GACGTC
Pae257ORFAP	GACGTC
Pae52373ORFAP	GATC
Pae0523ORF30P	GATCGAG
Pae1136ORF25P	GATCGAG
Pae13437I	GATCGAG
Pae13719I	GATCGAG
Pae14130ORF30415P	GATCGAG
Pae15561ORF22185P	GATCGAG
Pae1663ORF25P	GATCGAG
Pae170ORF6020P	GATCGAG
Pae17932ORF30100P	GATCGAG
Pae179ORF25P	GATCGAG
Pae1840ORF5P	GATCGAG
Pae2230ORF27960P	GATCGAG
Pae3125ORF19750P	GATCGAG
Pae325ORF25P	GATCGAG
Pae381ORF140P	GATCGAG
Pae41226ORF30170P	GATCGAG
Pae4371ORF29400P	GATCGAG
Pae4527ORF25045P	GATCGAG
Pae4528ORF31350P	GATCGAG
Pae52ORF25P	GATCGAG
Pae7823ORF31250P	GATCGAG
Pae95II	GATCGAG
Paeer05ORF25P	GATCGAG
PaeH25ORF20120P	GATCGAG
PaeH44ORF5150P	GATCGAG
PaeH48ORF12965P	GATCGAG
PaeLHORF1490P	GATCGAG
PaeLo504ORF25P	GATCGAG
PaeLo530ORF25P	GATCGAG
PaeLo533ORF25P	GATCGAG
PaePAM6ORF16280P	GATCGAG
PaePATH4ORF2660P	GATCGAG
PaePATH7ORF25010P	GATCGAG
PaePPA14ORF25P	GATCGAG
Paes32ORF5P	GATCGAG
PaeTs17ORF5P	GATCGAG
PaeTs1ORF5P	GATCGAG
PaeTs2ORF5P	GATCGAG
Pae12924IP	GCATGC
Pae13628IP	GCATGC
Pae548ORFEP	GCATGC
Pae9027ORF11520P	GCATGC
PaeA391ORF24230P	GCATGC
PaeCI	GCATGC
PaeI	GCATGC
Pae19484aORF18405P	GCCGGC
Pae19484ORFAP	GCCGGC
PaeCOL1ORFAP	GCCGGC
PaePS50I	GCNNGC
Pae33988ORFAP	GCSGC
PaeIMORF3201P	GCWGC
Pae177I	GGATCC
Pae1215ORF19755P	GGCGCC
Pae13626ORF19470P	GGCGCC
Pae209ORFCP	GGCGCC
Pae221ORF4002P	GGCGCC
Pae22632ORF18485P	GGCGCC
Pae24787ORF18390P	GGCGCC
Pae7511ORF19525P	GGCGCC
PaeE204ORFBP	GGCGCC
PaeLPR01ORFFP	GGCGCC
PaeST175ORF31913P	GGCGCC
Pae30ORF3240P	GGTACC
PaeHI	GRGCYC
Pae1088ORF6334P	GTCGAC
Pae11803ORF6482P	GTCGAC
Pae13921IIP	GTCGAC
Pae14353ORFAP	GTCGAC
Pae14690ORFCP	GTCGAC
Pae15442ORFBP	GTCGAC
Pae19ORFDP	GTCGAC
Pae213ORFCP	GTCGAC
Pae4119ORF4245P	GTCGAC
Pae4851ORF396P	GTCGAC
Pae5708ORF2165P	GTCGAC
Pae6ORF291P	GTCGAC
Pae748ORFBP	GTCGAC
Pae7790ORF6615P	GTCGAC
Pae8281ORF6455P	GTCGAC
Pae9BRORFBP	GTCGAC
PaeC13ORF14090P	GTCGAC
PaeF053ORF26310P	GTCGAC
PaeF063ORF23165P	GTCGAC
PaeF068ORF14645P	GTCGAC
PaeIPA34ORF27180P	GTCGAC
PaeMH27ORF4690P	GTCGAC
PaePA83IIIP	GTCGAC
PaePaSzORF2880P	GTCGAC
Pae10299IP	RGATCY
Pae10662III	TGACGAG
PaeRBORFCP	TGATCA
PaePE197ORF18045P	TGGCCA

### Sheet: Pae Type III
M.Pae08ORF11755P	AACACC	Sites	Sequence	Count	Palindromic_Status
M.Pae12447II	AACACC	1	CACACC	24	Non-palindromic
M.Pae13921III	AACACC	2	ACGACC	20	Non-palindromic
M.Pae28525ORF20340P	AACACC	3	CCCACC	9	Non-palindromic
M.PaeJH6ORF2585P	AACACC	4	AGGAGY	7	Non-palindromic
M.Pae105ORF28825P	ACGACC	5	AACACC	5	Non-palindromic
M.Pae12951II	ACGACC	6	GCCCAG	4	Non-palindromic
M.Pae13620II	ACGACC	7	TGACCC	2	Non-palindromic
M.Pae7610ORF7940P	ACGACC	8	CCCGAG	2	Non-palindromic
M.Pae8277ORFDP	ACGACC	9	GAGAG	1	Non-palindromic
M.Pae828ORF23490P	ACGACC	10	CCCATC	1	Non-palindromic
M.Pae91ORF23670P	ACGACC			75
M.PaeF039ORF6250P	ACGACC
M.PaeF040ORF28055P	ACGACC
M.PaeF041ORF11245P	ACGACC
M.PaeLo14ORF6900P	ACGACC
M.PaeLo32ORF23620P	ACGACC
M.PaeLo33ORF23630P	ACGACC
M.PaeLo46ORF24055P	ACGACC
M.PaeNDM12ORFCP	ACGACC
M.Paep55ORFDP	ACGACC
M.PaePALA22ORF1944P	ACGACC
M.Paer73ORF6920P	ACGACC
M.Paes24ORF24625P	ACGACC
M.Paes37ORF19050P	ACGACC
M.Pae0110IV	AGGAGY
M.Pae129ORF14275P	AGGAGY
M.Pae13717I	AGGAGY
M.Pae3554ORF18165P	AGGAGY
M.Pae90ORF19910P	AGGAGY
M.PaeP12ORF7580P	AGGAGY
M.PaePA83IV	AGGAGY
M.PaeXP23ORF11340P	AGGAGY
M.Pae1136ORF12155P	CACACC
M.Pae13437V	CACACC
M.Pae13719IV	CACACC
M.Pae1663ORF12980P	CACACC
M.Pae170ORF18010P	CACACC
M.Pae17416ORF20670P	CACACC
M.Pae3125ORF445P	CACACC
M.Pae325ORF12420P	CACACC
M.Pae404ORF12985P	CACACC
M.Pae52ORF12770P	CACACC
M.Pae80432ORFFP	CACACC
M.PaeB17932ORF19575P	CACACC
M.PaeCF35ORF24725P	CACACC
M.PaeCF38ORF17400P	CACACC
M.PaeH31ORF14830P	CACACC
M.PaeH44ORF17740P	CACACC
M.PaeH48ORF25390P	CACACC
M.PaeLHORF14420P	CACACC
M.PaeLo533ORF13310P	CACACC
M.PaeP13ORF19655P	CACACC
M.PaePAM6ORF28760P	CACACC
M.PaePATH4ORF15085P	CACACC
M.PaePATH7ORF12230P	CACACC
M.PaePPA14ORF15740P	CACACC
M.Pae1041ORF8425P	CCCACC
M.Pae12903II	CCCACC
M.Pae12934II	CCCACC
M.Pae146ORF15635P	CCCACC
M.Pae162ORF23170P	CCCACC
M.Pae17MORF16190P	CCCACC
M.Pae27853aORF23835P	CCCACC
M.PaeH04ORFBP	CCCACC
M.PaeLo240ORF15150P	CCCACC
M.Pae121III	CCCATC
M.PaeE204ORFEP	CCCGAG
M.PaeZa7ORF19580P	CCCGAG
M.Pae11839II	GAGAG
M.Pae16ORF21840P	GCCCAG
M.Pae41639I	GCCCAG
M.Pae88ORF21835P	GCCCAG
M.PaeF058ORF2800P	GCCCAG
M.Pae9433I	TGACCC
M.PaeA07ORF20620P	TGACCC
