## Supplementary Data File 2 for "Dual ATPase-activated DNA hemimethylation and cleavage by the MANTIS defence system"

### Sheet: Genes and gBlocks
Name	Sequence
MtsA	GAGCCCATGGCACATATGTTAAAGACGGTGAAACAAGCTTGTACCTTCAATCCGATTATCCGTGACTATCGTATGTCCGAAGGCATCGAGAACTTAAGCGCACTGATCTCTGACGAGGGGGATGGTCGTGAATTTTTTGCACGTAACTACATCACGAGTGGCATGGAACAATTATTTCGCGAAGGTATGTTGCGTTTGGACGGCAAGAGCGACCAAGCCGTCTTTGAGCTGACCCAGGCGATGGGAGGAGGCAAGACCCACATGATGATCGCTTTAGGTTTGTTGGCTAAACATCCACACCTTCGCTCCGAAGTACTGTCCCCGGACTTGGCCAAGCGCATTGAAATCGGAGAGGTCCGTGTAGCCGCTTTTAACGGACGCAATAATCCAGAAAATTAT…
MtsB	GAGCCCATGGCACATATGGCCAACGCACTTCGTAAAGAGGAGACTGGAATGGCACGCAGCCCGTCTAAGACAGTGTCCGGGGCAAAAAAGACGAAGGCACCTGAGCGTCCGACCATTGGGTTCGGCGTTCCTGCAACTACCGATCCTCACCACTTCATTGTGGAAGTGCCGAAGTCGTCCACAGGGGCTGTCCGCATCATCGAGTCCCTTGGTTTACAGGCACAGGACCAGCAGACGAGTATCATCGAACGCGTTGTTATTGAGCGTTCTCGTTGGACAGCAATCCGCTCAGAGGTACAACGCGCATTTAATGTTCGCTTGAAGGAGCACAATTTGCGCGTCAGCGCCTGGAAAGTTGGGGATAACCCAGTGGATCGTTTGTTGGGAAAAGAATTGTGC…
MtsC	GAGCCCATGGCACATATGACAGCTATGACACCCGCACAATTGGTTCCCTTCTCGCTGAAGGATGCACCAGCCTTAATTGAAACAGTGTTCCCAGCACAGAAAGTGAGCTTCGAGGCCCAACGTGAACGTAAAGCAAATTTAGGGCAGACATTAACTGGATTGGGATCATACTGGAAGGGCCGCAAGCCACTGATTCTGGTTCGCTCAATTGTACTTGGGTCGCTTCTTCCACAGACAGACGACGCAGAGCAGGATCTGGAGCTTTTCGAGGCCCTTATGGCCTTCGACCTTCAAGGCTTAGGTCGCCGTGCTGTAGCACAAAATGCATTGAAGCCAGCGGAAATTGCTCGCATGATCTCGTTACGCAATCCTTGGGACTACTTTTCTTACAAGATCCTT…
MtsD	GAGCCCATGGCACATATGACAATCACCCGCTTGAGTAGCCGTACTCATGCACTGGACCAGTCTTTCTTGGCGGAACACTTAAAGGGCGCTCGCCGTTATCGTCGCATCGCAGGATATTTCACCTCGTCTTTGTTTGAGGTTGCCGGCGAACTGATTGACCAAATCCCAGAAGTACAAATCGTATGTAACGCGGATATTCAGGCCGATGACTTACGCGTGGCTCAGGTCTGTGAGGCTAAATTACTGGGAAAGTTGAACGAGCGTTCCGTTGAGATCGAGAGTCTTCTGAATCGTGAGCGCTATCAACGCTTAGCTAGCTTCCTGGAACGCCGTGGCCAGGTCATTCGTGTGGCCCCTGATAGTGCTTGTGGGTTTGTCGCAGGTAAGGCGGGAGTGATT…
Chimera gblock	ATTTTCCAAGAGCGTCTTTACGCTGTTCAGTGGGTCAAAAAAACAACGCTTGAAAAACCTCGACAGGAAACCTTTTTCGCTGCAGTTACTCCGGAGGATGAAGCCCGCGAGCGAAAAGTAGATGATTATGTGGCCAAGCACTTGGCTACCTGGCAAATGCAAGGGCTAGTTCCTGATATGCCTATTGAGCCTGGCGATAAAACCGATGAACCGATTCGAACGCGTGGCTGGACATATTGGCACCACATGTTTAATGCTCGGCAACTATTGCAGTACAGTTTTTACTTCTCTCATAGAACCCCCGAAGACTATATATTCAATG
SJS10_gblock	AATTCCACACAACATACGAGCCGGAATTGGCGGCAGGTGTTGGTGGCGGCGCATCCGCGTCAGGCGGTACAGCCTATCAGGCCGCTGCGGCGAAATTCCATTcTGCAACCGGAGGATTTACGGGAACCGACGGCAAATATCGAGCCGTTTCCGTGGTGAGTTTGTCTACTAGTGTTGGAAGGAGGCAACCAACCGGATTGGCGTGGTGAATCTTTACCGTGCTGAGTCGCGGCTATGCCACCGGTTATGTCGGTACACCGGGCGCAGACAGTCGGTCGAAGGCGTCCGGGACGTTCAGAATAAACACGTGTTGGTGGTGATTAACGGCACGAACGAGGAGATAGCGGCTGCTCTGAAGGCGGTGTATGACATGGCCCGCACCCGTGATGAAATTCAGAC…
MANTIS_GB1	aaccttgctgtggttcctgtgatagctgtcccctaagcccacagactccggtgtaattcaggctgagacccaggcgagtccccctacattttcagtactcacagacgtaaaggccacggggccgacctcaaaatgcccctgcaagaaaaaaggaattaatgtccaatagggcttccagcccctcgccttcaaacataacatcacgtcacgttacaaacctaagccaggtgcccatgcatatgaaaactagcaatcgcgttgtgatcgaggttgatcctgcccaaaagcagcagatctacgccgcactcaaggcgcgtgggttgaccatgcgtgagtggtttctccagcaggtgagccaggaactttccattcccaagcccaccaccccctccagtcagt…
MANTIS_GB2	gacctcaacccaattgcctgcatgctcaactggggcaatctgaacatcattggtgctactccggaacgtcgcgcagagatcgaagagtcgcagcgacttgtggcgcaggcggtagacaaagaaattacagctcttggtattgagcatgacgcccaaggcaatcgggcaaaagcatacttatattgcctagaggctagatgcccggatacgggttggatggtgccgctctccccaagctgggttatctcaaagccgaatagcgtgatcgccacccttgtacccgaccatcagtcaaagcgtttcaagatagaaattaaaactggcgcaacaactgctgaaatgaagtcagctgacagcggtactgtccaggatggtcgtatggtctactccctcgatggt…

### Sheet: Plasmids
Name	Sequence
pLola_MANTIS AZPAE15024	actagtAGGCTTACGTCTAGATAAAATCTCCTGTCCCGAATTCACCACGAGCGCTGCAGGAGAGCTGACTAAGTCGACaCGTACgTGTTGAGCTCAATATCAGTAGggcactggccgtcgttttAAGCTTacaacgtcaaaaaacccctcaagacccgtttagaggccccaaggggttatgctagcgtgactACAATTTTCGAAAAAACCCGCTTCGGCGGGTTTTTTTATAGCTAAAAgggaaaaccctggcCTCGAGAACCTTGCTGTGGTTCCTGTGATAGCTGTCCCCTAAGCCCACAGACTCCGGTGTAATTCAGGCTGAGACCCAGGCGAGTCCCCCTACATTTTCAGTACTCACAGACGTAAAGGCCACGGGGCCGACCTCAAAATGCCCCT…
pLola_MANTIS ψ6684	actagtAGGCTTACGTCTAGATAAAATCTCCTGTCCCGAATTCACCACGAGCGCTGCAGGAGAGCTGACTAAGTCGACaCGTACgTGTTGAGCTCAATATCAGTAGggcactggccgtcgttttAAGCTTacaacgtcaaaaaacccctcaagacccgtttagaggccccaaggggttatgctagcgtgactACAATTTTCGAAAAAACCCGCTTCGGCGGGTTTTTTTATAGCTAAAAgggaaaaccctggcCTCGAGAACCTTGCTGTGGTTCCTGTGATAGCTGTCCCCTAAGCCCACAGACTCCGGTGTAATTCAGGCTGAGACCCAGGCGAGTCCCCCTACATTTTCAGTACTCACAGACGTAAAGGCCACGGGGCCGACCTCAAAATGCCCCT…
pSJS1	TCGCGCGTTTCGGTGATGACGGTGAAAACCTCTGACACATGCAGCTCCCGGAGACGGTCACAGCTTGTCTGTAAGCGGATGCCGGGAGCAGACAAGCCCGTCAGGGCGCTCACGCGGGTGTTGGCGGGTGTCGGGGCTGGCTTAACTATGCGGCATCAGAGCAGATTGTACTGAGAGTGCACCATATGCGGTGTGAAATACCGCACAGATGCGTAAGGAGAAAATACCGCATCAGGCGCCATTCGCCATTCAGGCTGCGCAACTGTTGGGAAGGGCGATCGGTGCGGGCCTCTTCGCTATTACGCCAGCTGGCGAAAGGGGGATGTGCTGCAAGGCGATTAAGTTGGGTAACGCCAGGGTTTTCCCAGTCACGACGTTGTAAAACGACGGCCAGTGAAT…
pLola_SJS1	actagtcttggactcctgttgatagatccagtaatgacctcagaactccatctggatttgttcagaacgctcggttgccgccgggcgttttttattggtgagaatccaggggtccccgataatccatggagctaggccagatccagcggcatctgggttagtcgagcgcgggccgcttcccatgtctcaccagggcgagcctgtttcgcgatctcagcatctgaaatcttcccggccttgcgcttcgctggggccttacccaccgccttggcgggcttcttcggtccaaaactgaacaacagatgtgtgaccttgcgcccggtctttcgctgcgcccactccacctgtagcgggctgtgctcgttgatctgcgtcacggctggatcaagcactcgcaac…
pLola_SJS0	actagtcttggactcctgttgatagatccagtaatgacctcagaactccatctggatttgttcagaacgctcggttgccgccgggcgttttttattggtgagaatccaggggtccccgataatccatggagctaggccagatccagcggcatctgggttagtcgagcgcgggccgcttcccatgtctcaccagggcgagcctgtttcgcgatctcagcatctgaaatcttcccggccttgcgcttcgctggggccttacccaccgccttggcgggcttcttcggtccaaaactgaacaacagatgtgtgaccttgcgcccggtctttcgctgcgcccactccacctgtagcgggctgtgctcgttgatctgcgtcacggctggatcaagcactcgcaac…
pLola_SJS2A	actagtcttggactcctgttgatagatccagtaatgacctcagaactccatctggatttgttcagaacgctcggttgccgccgggcgttttttattggtgagaatccaggggtccccgataatccatggagctaggccagatccagcggcatctgggttagtcgagcgcgggccgcttcccatgtctcaccagggcgagcctgtttcgcgatctcagcatctgaaatcttcccggccttgcgcttcgctggggccttacccaccgccttggcgggcttcttcggtccaaaactgaacaacagatgtgtgaccttgcgcccggtctttcgctgcgcccactccacctgtagcgggctgtgctcgttgatctgcgtcacggctggatcaagcactcgcaac…
pLola_SJS2B	actagtcttggactcctgttgatagatccagtaatgacctcagaactccatctggatttgttcagaacgctcggttgccgccgggcgttttttattggtgagaatccaggggtccccgataatccatggagctaggccagatccagcggcatctgggttagtcgagcgcgggccgcttcccatgtctcaccagggcgagcctgtttcgcgatctcagcatctgaaatcttcccggccttgcgcttcgctggggccttacccaccgccttggcgggcttcttcggtccaaaactgaacaacagatgtgtgaccttgcgcccggtctttcgctgcgcccactccacctgtagcgggctgtgctcgttgatctgcgtcacggctggatcaagcactcgcaac…
pLola_SJS2A'	actagtcttggactcctgttgatagatccagtaatgacctcagaactccatctggatttgttcagaacgctcggttgccgccgggcgttttttattggtgagaatccaggggtccccgataatccatggagctaggccagatccagcggcatctgggttagtcgagcgcgggccgcttcccatgtctcaccagggcgagcctgtttcgcgatctcagcatctgaaatcttcccggccttgcgcttcgctggggccttacccaccgccttggcgggcttcttcggtccaaaactgaacaacagatgtgtgaccttgcgcccggtctttcgctgcgcccactccacctgtagcgggctgtgctcgttgatctgcgtcacggctggatcaagcactcgcaac…
pLola_SJS3A	actagtcttggactcctgttgatagatccagtaatgacctcagaactccatctggatttgttcagaacgctcggttgccgccgggcgttttttattggtgagaatccaggggtccccgataatccatggagctaggccagatccagcggcatctgggttagtcgagcgcgggccgcttcccatgtctcaccagggcgagcctgtttcgcgatctcagcatctgaaatcttcccggccttgcgcttcgctggggccttacccaccgccttggcgggcttcttcggtccaaaactgaacaacagatgtgtgaccttgcgcccggtctttcgctgcgcccactccacctgtagcgggctgtgctcgttgatctgcgtcacggctggatcaagcactcgcaac…
pLola_SJS3B	actagtcttggactcctgttgatagatccagtaatgacctcagaactccatctggatttgttcagaacgctcggttgccgccgggcgttttttattggtgagaatccaggggtccccgataatccatggagctaggccagatccagcggcatctgggttagtcgagcgcgggccgcttcccatgtctcaccagggcgagcctgtttcgcgatctcagcatctgaaatcttcccggccttgcgcttcgctggggccttacccaccgccttggcgggcttcttcggtccaaaactgaacaacagatgtgtgaccttgcgcccggtctttcgctgcgcccactccacctgtagcgggctgtgctcgttgatctgcgtcacggctggatcaagcactcgcaac…
pLola_SJS4A	actagtcttggactcctgttgatagatccagtaatgacctcagaactccatctggatttgttcagaacgctcggttgccgccgggcgttttttattggtgagaatccaggggtccccgataatccatggagctaggccagatccagcggcatctgggttagtcgagcgcgggccgcttcccatgtctcaccagggcgagcctgtttcgcgatctcagcatctgaaatcttcccggccttgcgcttcgctggggccttacccaccgccttggcgggcttcttcggtccaaaactgaacaacagatgtgtgaccttgcgcccggtctttcgctgcgcccactccacctgtagcgggctgtgctcgttgatctgcgtcacggctggatcaagcactcgcaac…
pLola_SJS4B	actagtcttggactcctgttgatagatccagtaatgacctcagaactccatctggatttgttcagaacgctcggttgccgccgggcgttttttattggtgagaatccaggggtccccgataatccatggagctaggccagatccagcggcatctgggttagtcgagcgcgggccgcttcccatgtctcaccagggcgagcctgtttcgcgatctcagcatctgaaatcttcccggccttgcgcttcgctggggccttacccaccgccttggcgggcttcttcggtccaaaactgaacaacagatgtgtgaccttgcgcccggtctttcgctgcgcccactccacctgtagcgggctgtgctcgttgatctgcgtcacggctggatcaagcactcgcaac…
pLola_SJS10A	actagtcttggactcctgttgatagatccagtaatgacctcagaactccatctggatttgttcagaacgctcggttgccgccgggcgttttttattggtgagaatccaggggtccccgataatccatggagctaggccagatccagcggcatctgggttagtcgagcgcgggccgcttcccatgtctcaccagggcgagcctgtttcgcgatctcagcatctgaaatcttcccggccttgcgcttcgctggggccttacccaccgccttggcgggcttcttcggtccaaaactgaacaacagatgtgtgaccttgcgcccggtctttcgctgcgcccactccacctgtagcgggctgtgctcgttgatctgcgtcacggctggatcaagcactcgcaac…
pLola_SJS10B	actagtcttggactcctgttgatagatccagtaatgacctcagaactccatctggatttgttcagaacgctcggttgccgccgggcgttttttattggtgagaatccaggggtccccgataatccatggagctaggccagatccagcggcatctgggttagtcgagcgcgggccgcttcccatgtctcaccagggcgagcctgtttcgcgatctcagcatctgaaatcttcccggccttgcgcttcgctggggccttacccaccgccttggcgggcttcttcggtccaaaactgaacaacagatgtgtgaccttgcgcccggtctttcgctgcgcccactccacctgtagcgggctgtgctcgttgatctgcgtcacggctggatcaagcactcgcaac…

### Sheet: Primers and Oligonucleotides
Name	Sequence	Notes
pUC19_AleI_For	gggcgcTCACgcgggtgttggcggg	Clone Mts overlapping AleI site into pUC19
pUC19_AleI_Rev	cacccgcGTGAgcgccctgacggg
Chim_gblock_For	GGCCTGATGATATTTTCCAAGAGCGTCTTTACGCTGTTCAGTGG	Used in Hifi to generate pLola_MANTIS ψ6684 with Chimera gblock and pLola_MANTIS AZPAE15024
Chim_gblock_Rev	CCAACGTCTTAGCATTGAATATATAGTCTTCGGGGGTTCTATGAGAG
pLola_MtsC_chim_for	CCCCGAAGACTATATATTCAATGCTAAGACGTTGG
pLola_MtsC_chim_rev	CGTAAAGACGCTCTTGGAAAATATCATCAGGCC
MtsR_Δmet_For	ATGCATATGtAAACTAGCAATCGCGTTGT	Primers to generate MtsR Δmet mutant
MtsR_Δmet_Rev	GCTAGTTTaCATATGCATGGGCACC
MtsA_K80A_For	GGTGGCGGTgcAACTCACATGATGATCG	Primers to generate MtsA K80A mutant
MtsA_K80A_Rev	CATGTGAGTTgcACCGCCACCCATTG
MtsA_E174A_For	CTCGATGcGTTGCCGCCCTAT	Primers to generate MtsA E174A mutant
MtsA_E174A_Rev	CGGCAACgCATCGAGCATGAT
MtsB_Δmet1_For	CCAACGCATAACGTAAAGAGGAAAC	Primers to generate MtsB Δmet mutant
MtsB_Δmet1_Rev	TTTACGTTATGCGTTGGCCATGC
MtsB_Δmet2_For	GGAAACTGGCtaaGCTCGTTCCCCCAGTA
MtsB_Δmet2_Rev	GGGGAACGAGCttaGCCAGTTTCCTCTT
MtsC_D621A_For	TGTTACAGcTCCACCTTACGCTGATGCA	Primers to generate MtsC D621A mutant
MtsC_D621A_Rev	AAGGTGGAgCTGTAACAAATAGGTCGC
MtsC_Y624A_For	TCCACCTgcCGCTGATGCAGTTCAC	Primers to generate MtsC Y624A mutant
MtsC_Y624A_Rev	AACTGCATCAGCGgcAGGTGGATCTG
MtsC_D621AY624A_Rev	AACTGCATCAGCGGCAGGTGGACCTG	paired with MtsC_Y624A_For to generate MtsC D621AY624A
MtsD_H122A_For	CTGTGGCTTTGTGgcTGGCAAGGCTGG	Primers to generate MtsD H122A mutant
MtsD_H122A_Rev	CTTGCCAgcCACAAAGCCACAGGCG
MtsD_K260A_For	GCTTAGGGGCAACACTTTCGATGGGCAC	Primers to generate MtsD K260A mutant
MtsD_K260A_Rev	CGAAAGTGTTGCCCCTAAGCCGACCTC
pSJS1_Hifi_For	CGCCGAAGCGCTATAAAAATAGGCGTATCACGAGGC	Used in Hifi to generate pLola_SJS1 with pSJS1 and pLola_MANTIS as guides
pSJS1_Hifi_Rev	CTAAGTCGACCCCTGATTCTGTGGATAACC
pLola_Hifi_For	AGAATCAGGGGTCGACTTAGTCAGCTCTCC
pLola_Hifi_Rev	ATTTTTATAGCGCTTCGGCGGGTTTTTA
pLola_SJS0_For	GCGGGTGTccGCGGGTGTCGGG	Primers to generate pLola_SJS0 from pLola_SJS1
pLola_SJS0_Rev	ACACCCGCggACACCCGCGTGAG
pLola_SJS2A_For	AAACCTGTCCAACACATTGGTGAGTGCCAGCTGCATTAATGAATCG	Primers to generate pLola_SJS2A or -B from pLola_SJS1
pLola_SJS2B_For	AAACCTGTCtcacCAATGTGTTGGTGCCAGCTGCATTAATGAATCG
pLola_SJS2_Rev	GACAGGTTTCCCGACTGGAAAG
pLola_SJS2A'_For	CAACACCCGCGTGGCGGGTGTCGGGGCT	Primers to generate pLola_SJS2A' from pLola_SJS2B
pLola_SJS2A'_Rev	CGCGGGTGTTGAGCGCCCTGACGGGC
pLola_SJS3_insert_Top	ctagcaGGATCCACCAATGTGTTGCCTGCAGGcgtacg	Oligo insert to generate pLola_SJS3A or -B from pLola_SJS2A or -B respectively
pLola_SJS3_insert_Bottom	cgtacgCCTGCAGGCAACACATTGGTGGATCCtgctag
pLola_SJS4_For	TTCAGGCcaCGCAAgTGTTGGGAAGGG	Primers to generate pLola_SJS4A or -B from pLola_SJS4A or -B respectively
pLola_SJS4_Rev	CCTTCCCAACAcTTGCGtgGCCTGAATGGC
SJS10_gblock_For	AATTCCACACAACATACGAGCC	Used in Hifi to generate pLola_SJS10A or -B with SJS10_gblock and pLola_SJS4A or -B respectively as guides
SJS10_gblock_Rev	CACCCCAGGCTTTACACTTTAT
pLola_SJS10_hifi_For	AGCATAAAGTGTAAAGCCTGGG
pLola_SJS10_hifi_Rev	TCCGGCTCGTATGTTGTGT
Mts_56_Top	CAAGCCCGTCAGGGCGCTCACGCGGGTGTTGGCGGGTGTCGGAGCTGGCTTAACTA	Combinations of Mts_56_Top with either Mts_56_Bot or Mts_56_Bot_Meth generates the 56bp dsDNA
Mts_56_Bot	TAGTTAAGCCAGCTCCGACACCCGCCAACACCCGCGTGAGCGCCCTGACGGGCTTG
Mts_56_Bot_meth	TAGTTAAGCCAGCTCCGACACCCGCCAAC6mACCCGCGTGAGCGCCCTGACGGGCTTG
Mts_100_Top	CTGTAAGCGGATGCCGGGAGCAGACAAGCCCGTCAGGGCGCTCACGCGGGTGTTGGCGGGTGTCGGGGCTGGCTTAACTATGCGGCATCAGAGCAGATTG	Combination of Mts_100_Top with Mts_100_Bot generates the 100bp dsDNA
Mts_100_Bot	CAATCTGCTCTGATGCCGCATAGTTAAGCCAGCCCCGACACCCGCCAACACCCGCGTGAGCGCCCTGACGGGCTTGTCTGCTCCCGGCATCCGCTTACAG
Mts_46_Top	GCCCGTCAGGGCGCTCACGCGGGTGTTGGCGGGTGTCGGAGCTGGC	Combination of Mts_46_Top with Mts_46_Bot generates the 46bp dsDNA
Mts_46_Bot	GCCAGCTCCGACACCCGCCAACACCCGCGTGAGCGCCCTGACGGGC
